# Mitochondrial ATP Synthase Trafficking along Microtubules to Cell Surface Depends on KIF5B and DRP1

**DOI:** 10.1101/2020.10.23.352385

**Authors:** Yi-Wen Chang, T. Tony Yang, Min-Chun Chen, Y-geh Liaw, Chieh-Fan Yin, Ting-Yu Huang, Jen-Tzu Hou, Yi-Hsuan Hung, Chia-Lang Hsu, Hsuan-Cheng Huang, Hsueh-Fen Juan

## Abstract

Ectopic adenosine triphosphate (eATP) synthase, located on the cell surface instead of the mitochondrial inner membrane, has been discovered to be a novel target for the treatment of various types of cancer. However, the mechanism of eATP synthase trafficking toward the cell surface remains unclear. In this study, we used an integrative approach incorporating multiomics, super-resolution imaging, real-time live-cell tracing, and various functional analyses to derive a transport model of eATP synthase from the mitochondria to the plasma membrane in cancer cells. We determined that the ATP synthase complex is first assembled in the mitochondria and subsequently delivered to the cell surface through the microtubule-mediated mitochondrial transport pathway. We also found that dynamin-related protein 1 (DRP1) enhances mitochondrial fission and subsequently associates with microtubule motor protein kinesin family member 5B (KIF5B) to promote the subcellular transportation of eATP synthase. Consequently, our work provides a blueprint for eATP synthase trafficking from the mitochondria toward the cell surface.
