## Supplementary material for "Mitochondrial ATP Synthase Trafficking along Microtubules to Cell Surface Depends on KIF5B and DRP1": Table EV2

### Sheet: Instruction for Table EV2
Instructions for Table EV2.
Items	Definition
No.	Identifier of this table.
Accession	Unique identifier for proteins in Uniprot/Swiss-Prot database.
Gene name	The name of identified genes this peptide is associated with.
Protein name	The name of identified proteins this peptide is associated with.
Pept.	The total number of identified peptides associated with the given protein
Unique Pept	The total number of unique peptides sequences associated with the given protein
Cov. [%]	Percentage of the sequence that is covered by the identified peptides to given protein
Unique Cov. [%]	Percentage of the sequence that is covered by the identified unique peptides to given protein
Score	Protein score which is derived from peptide posterior error probabilities.
Intensity	Summed up eXtracted Ion Current (XIC) of all isotopic clusters associated with the identified sequence
Mol. weight	Molecular weight of the given protein, in kDa.

### Sheet: Table EV2
Table EV2. Plasma membrane proteome profile of A549 lung cancer cells
No.	Accession	Gene name	Protein name	Pept.	Unique Pept.	Cov. [%]	Unique Cov. [%]	Score	Intensity	Mol. weight
1	Q8N7Z2	GOLGA6L1	Golgin subfamily A member 6-like protein 1	1	1	2.9	2.9	6.1718	83651000	77.076
2	A8MZA4	GOLGA6L6	Golgin subfamily A member 6-like protein 6	1	1	2.9	2.9	6.1718	83651000	77.076
3	H0YM25	GOLGA6L22	Golgin subfamily A member 6-like protein 22	1	1	2.9	2.9	6.1718	83651000	77.076
4	P0DMR1	HNRNPCL4	Heterogeneous nuclear ribonucleoprotein C-like 4	1	1	3.4	3.4	6.7437	177010000	32.029
5	O60812	HNRNPCL1	Heterogeneous nuclear ribonucleoprotein C-like 1	1	1	3.4	3.4	6.7437	177010000	32.029
6	B7ZW38	HNRNPCL3	Heterogeneous nuclear ribonucleoprotein C-like 3	1	1	3.4	3.4	6.7437	177010000	32.029
7	B2RXH8	HNRNPCL2	Heterogeneous nuclear ribonucleoprotein C-like 2	1	1	3.4	3.4	6.7437	177010000	32.029
8	P07910	HNRNPC	Heterogeneous nuclear ribonucleoproteins C1/C2	1	1	3.4	3.4	6.7437	177010000	32.029
9	Q99613	EIF3C	Eukaryotic translation initiation factor 3 subunit C	1	1	1.1	1.1	6.4222	66530000	105.34
10	B5ME19	EIF3CL	Eukaryotic translation initiation factor 3 subunit C-like protein	1	1	1.1	1.1	6.4222	66530000	105.34
11	O00303	EIF3F	Eukaryotic translation initiation factor 3 subunit F	1	1	5.3	5.3	155.25	579180000	37.563
12	O00592	PODXL	Podocalyxin	1	1	2.3	2.3	10.694	412520000	58.635
13	O14672	ADAM10	Disintegrin and metalloproteinase domain-containing protein 10	4	4	7.1	7.1	38.692	266950000	84.141
14	O14786	NRP1	Neuropilin-1	3	3	4.4	4.4	50.368	367010000	103.13
15	O15031	PLXNB2	Plexin-B2	6	6	4.1	4.1	127.58	377080000	205.12
16	O15511	ARPC5	Actin-related protein 2/3 complex subunit 5	1	1	7.9	7.9	7.6538	30529000	16.32
17	O43570	CA12	Carbonic anhydrase 12	3	3	12.7	12.7	140.73	2169900000	39.45
18	O43707	ACTN4	Alpha-actinin-4	8	8	13.3	13.3	231.03	384050000	104.85
19	O60218	AKR1B10	Aldo-keto reductase family 1 member B10	1	1	2.8	2.8	7.6254	54732000	36.019
20	O60462	NRP2	Neuropilin-2	1	1	2	2	6.8258	64617000	104.86
21	O60701	UGDH	UDP-glucose 6-dehydrogenase	4	4	11.7	11.7	29.682	259770000	55.023
22	P41567	EIF1	Eukaryotic translation initiation factor 1	1	1	12.4	12.4	6.062	38328000	12.732
23	O60739	EIF1B	Eukaryotic translation initiation factor 1b	1	1	12.4	12.4	6.062	38328000	12.732
24	Q99879	HIST1H2BM	Histone H2B type 1-M	2	2	11.9	11.9	11.642	3248400	13.989
25	Q99877	HIST1H2BN	Histone H2B type 1-N	2	2	11.9	11.9	11.642	3248400	13.989
26	Q93079	HIST1H2BH	Histone H2B type 1-H	2	2	11.9	11.9	11.642	3248400	13.989
27	Q5QNW6	HIST2H2BF	Histone H2B type 2-F	2	2	11.9	11.9	11.642	3248400	13.989
28	Q16778	HIST2H2BE	Histone H2B type 2-E	2	2	11.9	11.9	11.642	3248400	13.989
29	P62807	HIST1H2BC	Histone H2B type 1-C/E/F/G/I	2	2	11.9	11.9	11.642	3248400	13.989
30	P58876	HIST1H2BD	Histone H2B type 1-D	2	2	11.9	11.9	11.642	3248400	13.989
31	P57053	H2BFS	Histone H2B type F-S	2	2	11.9	11.9	11.642	3248400	13.989
32	P33778	HIST1H2BB	Histone H2B type 1-B	2	2	11.9	11.9	11.642	3248400	13.989
33	P23527	HIST1H2BO	Histone H2B type 1-O	2	2	11.9	11.9	11.642	3248400	13.989
34	P06899	HIST1H2BJ	Histone H2B type 1-J	2	2	11.9	11.9	11.642	3248400	13.989
35	O60814	HIST1H2BK	Histone H2B type 1-K	2	2	11.9	11.9	11.642	3248400	13.989
36	Q99880	HIST1H2BL	Histone H2B type 1-L	2	2	11.9	11.9	11.642	3248400	13.989
37	Q8N257	HIST3H2BB	Histone H2B type 3-B	2	2	11.9	11.9	11.642	3248400	13.989
38	Q96A08	HIST1H2BA	Histone H2B type 1-A	2	2	11.9	11.9	11.642	3248400	13.989
39	Q6DRA6	HIST2H2BD	Putative histone H2B type 2-D	2	2	11.9	11.9	11.642	3248400	13.989
40	Q6DN03	HIST2H2BC	Putative histone H2B type 2-C	2	2	11.9	11.9	11.642	3248400	13.989
41	O75369	FLNB	Filamin-B	9	8	4.5	4.2	61.711	376800000	278.16
42	O75390	CS	Citrate synthase, mitochondrial	1	1	2.8	2.8	7.1539	46516000	51.712
43	O75915	ARL6IP5	PRA1 family protein 3	1	1	5.9	5.9	7.6417	72815000	21.614
44	O75947	ATP5PD	ATP synthase subunit d, mitochondrial	1	1	10.6	10.6	21.253	95527000	18.491
45	O94826	TOMM70	Mitochondrial import receptor subunit TOM70	1	1	2	2	5.8724	25152000	67.454
46	O95297	MPZL1	Myelin protein zero-like protein 1	1	1	4.8	4.8	8.107	249200000	29.082
47	O95447	LCA5L	Lebercilin-like protein	1	1	2.5	2.5	-2	0	76.504
48	O95477	ABCA1	Phospholipid-transporting ATPase ABCA1	1	1	0.6	0.6	6.3135	0	254.3
49	O95573	ACSL3	Long-chain-fatty-acid--CoA ligase 3	3	3	6.9	6.9	18.138	204930000	80.419
50	P00338	LDHA	L-lactate dehydrogenase A chain	2	2	6.6	6.6	14.72	212080000	36.688
51	Q6ZMR3	LDHAL6A	L-lactate dehydrogenase A-like 6A	2	2	6.6	6.6	14.72	212080000	36.688
52	P07864	LDHC	L-lactate dehydrogenase C chain	2	2	6.6	6.6	14.72	212080000	36.688
53	P07195	LDHB	L-lactate dehydrogenase B chain	2	2	6.6	6.6	14.72	212080000	36.688
54	P00352	ALDH1A1	Retinal dehydrogenase 1	17	17	43.1	43.1	323.31	5899900000	54.861
55	P00533	EGFR	Epidermal growth factor receptor	14	14	16.5	16.5	323.31	4468300000	134.28
56	P00846	MT-ATP6	ATP synthase subunit a	1	1	4.4	4.4	6.1255	66353000	24.817
57	P02545	LMNA	Prelamin-A/C [Cleaved into: Lamin-A/C	3	3	5.3	5.3	22.954	215020000	74.139
58	P02786	TFRC	Transferrin receptor protein 1	7	7	11.7	11.7	278.59	1525900000	84.87
59	P04075	ALDOA	Fructose-bisphosphate aldolase A	12	11	47.8	40.4	323.31	7775700000	39.42
60	P04406	GAPDH	Glyceraldehyde-3-phosphate dehydrogenase	11	11	49.9	49.9	323.31	21661000000	36.053
61	P04792	HSPB1	Heat shock protein beta-1	2	2	26.8	26.8	12.621	79678000	22.782
62	Q99878	HIST1H2AJ	Histone H2A type 1-J	2	2	21.9	21.9	26.814	5094200000	13.936
63	Q96KK5	HIST1H2AH	Histone H2A type 1-H	2	2	21.9	21.9	26.814	5094200000	13.936
64	Q9BTM1	H2AFJ	Histone H2A.J	2	2	21.9	21.9	26.814	5094200000	13.936
65	Q16777	HIST2H2AC	Histone H2A type 2-C	2	2	21.9	21.9	26.814	5094200000	13.936
66	Q93077	HIST1H2AC	Histone H2A type 1-C	2	2	21.9	21.9	26.814	5094200000	13.936
67	Q7L7L0	HIST3H2A	Histone H2A type 3	2	2	21.9	21.9	26.814	5094200000	13.936
68	Q6FI13	HIST2H2AA3	Histone H2A type 2-A	2	2	21.9	21.9	26.814	5094200000	13.936
69	P20671	HIST1H2AD	Histone H2A type 1-D	2	2	21.9	21.9	26.814	5094200000	13.936
70	P0C0S8	HIST1H2AG	Histone H2A type 1	2	2	21.9	21.9	26.814	5094200000	13.936
71	P04908	HIST1H2AB	Histone H2A type 1-B/E	2	2	21.9	21.9	26.814	5094200000	13.936
72	Q71UI9	H2AFV	Histone H2A.V	2	2	21.9	21.9	26.814	5094200000	13.936
73	P0C0S5	H2AFZ	Histone H2A.Z	2	2	21.9	21.9	26.814	5094200000	13.936
74	Q8IUE6	HIST2H2AB	Histone H2A type 2-B	2	2	21.9	21.9	26.814	5094200000	13.936
75	Q96QV6	HIST1H2AA	Histone H2A type 1-A	2	2	21.9	21.9	26.814	5094200000	13.936
76	P16104	H2AFX	Histone H2AX	2	2	21.9	21.9	26.814	5094200000	13.936
77	P05023	ATP1A1	Sodium/potassium-transporting ATPase subunit alpha-1	3	3	3.7	3.7	148.16	299100000	112.89
78	P12236	SLC25A6	ADP/ATP translocase 3	1	1	3.4	3.4	7.3519	228520000	32.866
79	P12235	SLC25A4	ADP/ATP translocase 1	1	1	3.4	3.4	7.3519	228520000	32.866
80	P05141	SLC25A5	ADP/ATP translocase 2	1	1	3.4	3.4	7.3519	228520000	32.866
81	P05386	RPLP1	60S acidic ribosomal protein P1	1	1	14	14	10.003	151730000	11.514
82	P05387	RPLP2	60S acidic ribosomal protein P2	2	2	42.6	42.6	86.072	384200000	11.665
83	P05388	RPLP0	60S acidic ribosomal protein P0	3	3	20.5	20.5	59.311	438000000	34.273
84	Q8NHW5	RPLP0P6	60S acidic ribosomal protein P0-like	3	3	20.5	20.5	59.311	438000000	34.273
85	P05556	ITGB1	Integrin beta-1	9	9	15	15	265.27	2302300000	88.414
86	P05783	KRT18	Keratin, type I cytoskeletal 18	8	8	18.4	18.4	205.85	3488400000	48.057
87	P06576	ATP5F1B	ATP synthase subunit beta, mitochondrial	3	3	7.4	7.4	99.719	973650000	56.559
88	P06748	NPM1	Nucleophosmin	2	2	9.2	9.2	80.678	550810000	32.575
89	P06756	ITGAV	Integrin alpha-V	22	22	28.7	28.7	323.31	4663900000	116.04
90	P07355	ANXA2	Annexin A2	9	9	30.1	30.1	323.31	2563100000	38.604
91	A6NMY6	ANXA2P2	Putative annexin A2-like protein	9	9	30.1	30.1	323.31	2563100000	38.604
92	P07437	TUBB	Tubulin beta chain	9	2	27.7	8.8	177.57	1493800000	49.67
93	P08069	IGF1R	Insulin-like growth factor 1 receptor	3	3	3.1	3.1	27.719	353720000	154.79
94	P08174	CD55	Complement decay-accelerating factor (CD antigen CD55)	2	2	7.1	7.1	22.075	333740000	41.4
95	P08195	SLC3A2	4F2 cell-surface antigen heavy chain	13	13	33.2	33.2	323.31	12848000000	67.993
96	P08238	HSP90AB1	Heat shock protein HSP 90-beta	4	3	6.8	5.5	44.265	693160000	83.263
97	P08581	MET	Hepatocyte growth factor receptor	3	3	3	3	20.986	86939000	155.54
98	P08582	MELTF	Melanotransferrin (CD antigen CD228)	1	1	1.5	1.5	6.8096	9293500	80.214
99	P08648	ITGA5	Integrin alpha-5	4	4	5.5	5.5	27.078	364820000	114.54
100	P08670	VIM	Vimentin	8	8	23.6	23.6	323.31	3479600000	53.651
101	P08865	RPSA	40S ribosomal protein SA	2	2	8.1	8.1	64.034	344740000	32.854
102	P09382	LGALS1	Galectin-1	5	5	51.1	51.1	52.488	513600000	14.716
103	P09601	HMOX1	Heme oxygenase 1	1	1	8.3	8.3	8.3952	135930000	32.818
104	Q32P51	HNRNPA1L2	Heterogeneous nuclear ribonucleoprotein A1-like 2	2	2	9.1	9.1	46.11	867350000	34.225
105	P09651	HNRNPA1	Heterogeneous nuclear ribonucleoprotein A1	2	2	9.1	9.1	46.11	867350000	34.225
106	P09972	ALDOC	Fructose-bisphosphate aldolase C	2	1	13.7	6.3	269.67	1351100000	39.455
107	Q6ZUB0	SPATA31D4	Spermatogenesis-associated protein 31D4	1	1	1.5	1.5	-2	0	102.39
108	P0C874	SPATA31D3	Spermatogenesis-associated protein 31D3	1	1	1.5	1.5	-2	0	102.39
109	P62987	UBA52	Ubiquitin-60S ribosomal protein L40	1	1	7	7	7.3408	305770000	14.728
110	P62979	RPS27A	Ubiquitin-40S ribosomal protein S27a	1	1	7	7	7.3408	305770000	14.728
111	P0CG47	UBB	Polyubiquitin-B	1	1	7	7	7.3408	305770000	14.728
112	P0CG48	UBC	Polyubiquitin-C	1	1	7	7	7.3408	305770000	14.728
113	P16403	HIST1H1C	Histone H1.2	1	1	5.6	5.6	23.58	2019600000	21.364
114	P10412	HIST1H1E	Histone H1.4	1	1	5.6	5.6	23.58	2019600000	21.364
115	P16402	HIST1H1D	Histone H1.3	1	1	5.6	5.6	23.58	2019600000	21.364
116	P10586	PTPRF	Receptor-type tyrosine-protein phosphatase F	2	2	1.7	1.7	40.639	62552000	212.88
117	P10620	MGST1	Microsomal glutathione S-transferase 1	1	1	8.4	8.4	59.547	612370000	17.598
118	P10809	HSPD1	60 kDa heat shock protein, mitochondrial	4	4	8.6	8.6	24.755	608210000	61.054
119	P11021	HSPA5	Endoplasmic reticulum chaperone BiP	1	1	1.5	1.5	10.718	82029000	72.332
120	P11142	HSPA8	Heat shock cognate 71 kDa protein	2	2	6	6	57.725	192930000	70.897
121	P54652	HSPA2	Heat shock-related 70 kDa protein 2	2	2	6	6	57.725	192930000	70.897
122	P11413	G6PD	Glucose-6-phosphate 1-dehydrogenase	5	5	9.5	9.5	34.613	983650000	59.256
123	P12268	IMPDH2	Inosine-5'-monophosphate dehydrogenase 2	1	1	3.9	3.9	7.3125	18294000	55.804
124	P12956	XRCC6	X-ray repair cross-complementing protein 6	2	2	5.7	5.7	120.4	442670000	69.842
125	P13010	XRCC5	X-ray repair cross-complementing protein 5	2	2	3	3	14.78	149910000	82.704
126	P13639	EEF2	Elongation factor 2	6	6	13.1	13.1	47.635	625760000	95.337
127	P13987	CD59	CD59 glycoprotein	2	2	18.8	18.8	108.05	524110000	14.177
128	P14618	PKM	Pyruvate kinase PKM	2	2	7.3	7.3	17.345	384650000	57.936
129	P14923	JUP	Junction plakoglobin	5	4	11.1	9.8	286.28	1192600000	81.744
130	P15151	PVR	Poliovirus receptor	2	2	3.6	3.6	16.215	312080000	45.302
131	P16070	CD44	CD44 antigen	2	2	2.7	2.7	17.849	543260000	81.537
132	P16401	HIST1H1B	Histone H1.5	1	1	5.3	5.3	5.9503	54215000	22.58
133	P67809	YBX1	Nuclease-sensitive element-binding protein 1	1	1	3.4	3.4	8.8625	96860000	35.924
134	Q9Y2T7	YBX2	Y-box-binding protein 2	1	1	3.4	3.4	8.8625	96860000	35.924
135	P16989	YBX3	Y-box-binding protein 3	1	1	3.4	3.4	8.8625	96860000	35.924
136	P48741	HSPA7	Putative heat shock 70 kDa protein 7	1	1	3	3	42.33	155820000	40.244
137	P17066	HSPA6	Heat shock 70 kDa protein 6	1	1	3	3	42.33	155820000	40.244
138	P17096	HMGA1	High mobility group protein HMG-I/HMG-Y	1	1	15	15	8.3959	37956000	11.676
139	P17301	ITGA2	Integrin alpha-2	7	7	9.1	9.1	92.587	1200700000	129.29
140	P17844	DDX5	Probable ATP-dependent RNA helicase DDX5	2	2	4.2	4.2	50.251	139560000	69.147
141	P17987	TCP1	T-complex protein 1 subunit alpha	10	10	21.2	21.2	112.51	1665900000	60.343
142	P18084	ITGB5	Integrin beta-5	11	11	15	15	323.31	2292400000	88.053
143	P18827	SDC1	Syndecan-1	4	4	15.5	15.5	260.82	1058800000	32.461
144	P19022	CDH2	Cadherin-2	2	2	5.2	5.2	29.893	138490000	99.808
145	P19338	NCL	Nucleolin	1	1	3	3	6.211	87492000	76.613
146	P21333	FLNA	Filamin-A	22	21	11.6	11.3	323.31	3165900000	280.74
147	P22626	HNRNPA2B1	Heterogeneous nuclear ribonucleoproteins A2/B1	5	5	18.1	18.1	154.08	2617800000	37.429
148	P23229	ITGA6	Integrin alpha-6	1	1	0.8	0.8	6.7622	60417000	126.6
149	P23246	SFPQ	Splicing factor, proline- and glutamine-rich	1	1	1.6	1.6	6.8121	24574000	76.149
150	P23396	RPS3	40S ribosomal protein S3	3	3	16.5	16.5	33.559	229100000	26.688
151	P23528	CFL1	Cofilin-1	1	1	12	12	6.1631	400940000	18.502
152	P24534	EEF1B2	Elongation factor 1-beta	1	1	6.7	6.7	36.318	134490000	24.763
153	P24752	ACAT1	Acetyl-CoA acetyltransferase, mitochondrial	4	4	11.7	11.7	96.802	621270000	45.199
154	P25398	RPS12	40S ribosomal protein S12	2	2	18.9	18.9	27.192	475580000	14.515
155	P25705	ATP5F1A	ATP synthase subunit alpha, mitochondrial	7	7	18.4	18.4	116.14	2041100000	59.75
156	P26006	ITGA3	Integrin alpha-3	6	6	6.9	6.9	227.05	4203700000	116.61
157	P26232	CTNNA2	Catenin alpha-2	3	1	4.5	1.9	17.512	76975000	105.31
158	P26599	PTBP1	Polypyrimidine tract-binding protein 1	2	2	8.1	8.1	11.786	122560000	57.221
159	P27635	RPL10	60S ribosomal protein L10	1	1	4.7	4.7	6.3202	81692000	24.604
160	P27824	CANX	Calnexin	1	1	2.4	2.4	6.0927	49274000	67.567
161	P29144	TPP2	Tripeptidyl-peptidase 2	1	1	0.8	0.8	8.5914	11153000	138.35
162	P29317	EPHA2	Ephrin type-A receptor 2	2	1	2.5	1.3	34.541	243750000	108.27
163	P54762	EPHB1	Ephrin type-B receptor 1	2	1	2.5	1.3	34.541	243750000	108.27
164	P54764	EPHA4	Ephrin type-A receptor 4	2	1	2.5	1.3	34.541	243750000	108.27
165	P54760	EPHB4	Ephrin type-B receptor 4	2	1	2.5	1.3	34.541	243750000	108.27
166	Q15375	EPHA7	Ephrin type-A receptor 7	2	1	2.5	1.3	34.541	243750000	108.27
167	P54753	EPHB3	Ephrin type-B receptor 3	2	1	2.5	1.3	34.541	243750000	108.27
168	Q9UF33	EPHA6	Ephrin type-A receptor 6	2	1	2.5	1.3	34.541	243750000	108.27
169	P29323	EPHB2	Ephrin type-B receptor 2	2	1	2.7	1.7	6.7363	66555000	117.49
170	P29401	TKT	Transketolase	1	1	3	3	9.5275	93551000	67.877
171	P29692	EEF1D	Elongation factor 1-delta	1	1	4.3	4.3	9.8854	79563000	31.121
172	P30048	PRDX3	Thioredoxin-dependent peroxide reductase, mitochondrial	1	1	4.3	4.3	6.7658	62476000	27.692
173	Q9TNN7	HLA-C	HLA class I histocompatibility antigen, Cw-5 alpha chain	2	1	10.9	4.4	33.82	144910000	40.912
174	Q29963	HLA-C	HLA class I histocompatibility antigen, Cw-6 alpha chain	2	1	10.9	4.4	33.82	144910000	40.912
175	Q07000	HLA-C	HLA class I histocompatibility antigen, Cw-15 alpha chain	2	1	10.9	4.4	33.82	144910000	40.912
176	P30508	HLA-C	HLA class I histocompatibility antigen, Cw-12 alpha chain	2	1	10.9	4.4	33.82	144910000	40.912
177	P30505	HLA-C	HLA class I histocompatibility antigen, Cw-8 alpha chain	2	1	10.9	4.4	33.82	144910000	40.912
178	P30501	HLA-C	HLA class I histocompatibility antigen, Cw-2 alpha chain	2	1	10.9	4.4	33.82	144910000	40.912
179	Q95604	HLA-C	HLA class I histocompatibility antigen, Cw-17 alpha chain	2	1	10.9	4.4	33.82	144910000	40.912
180	P01893	HLA-H	Putative HLA class I histocompatibility antigen, alpha chain H	2	1	10.9	4.4	33.82	144910000	40.912
181	P30685	HLA-B	HLA class I histocompatibility antigen, B-35 alpha chain	2	1	10.9	4.4	33.82	144910000	40.912
182	P30498	HLA-B	HLA class I histocompatibility antigen, B-78 alpha chain	2	1	10.9	4.4	33.82	144910000	40.912
183	P30491	HLA-B	HLA class I histocompatibility antigen, B-53 alpha chain	2	1	10.9	4.4	33.82	144910000	40.912
184	P30490	HLA-B	HLA class I histocompatibility antigen, B-52 alpha chain	2	1	10.9	4.4	33.82	144910000	40.912
185	P18464	HLA-B	HLA class I histocompatibility antigen, B-51 alpha chain	2	1	10.9	4.4	33.82	144910000	40.912
186	P10319	HLA-B	HLA class I histocompatibility antigen, B-58 alpha chain	2	1	10.9	4.4	33.82	144910000	40.912
187	Q31612	HLA-B	HLA class I histocompatibility antigen, B-73 alpha chain	2	1	10.9	4.4	33.82	144910000	40.912
188	Q09160	HLA-A	HLA class I histocompatibility antigen, A-80 alpha chain	2	1	10.9	4.4	33.82	144910000	40.912
189	P30512	HLA-A	HLA class I histocompatibility antigen, A-29 alpha chain	2	1	10.9	4.4	33.82	144910000	40.912
190	P30459	HLA-A	HLA class I histocompatibility antigen, A-74 alpha chain	2	1	10.9	4.4	33.82	144910000	40.912
191	P30455	HLA-A	HLA class I histocompatibility antigen, A-36 alpha chain	2	1	10.9	4.4	33.82	144910000	40.912
192	P30447	HLA-A	HLA class I histocompatibility antigen, A-23 alpha chain	2	1	10.9	4.4	33.82	144910000	40.912
193	P30443	HLA-A	HLA class I histocompatibility antigen, A-1 alpha chain	2	1	10.9	4.4	33.82	144910000	40.912
194	P16190	HLA-A	HLA class I histocompatibility antigen, A-33 alpha chain	2	1	10.9	4.4	33.82	144910000	40.912
195	P16189	HLA-A	HLA class I histocompatibility antigen, A-31 alpha chain	2	1	10.9	4.4	33.82	144910000	40.912
196	P16188	HLA-A	HLA class I histocompatibility antigen, A-30 alpha chain	2	1	10.9	4.4	33.82	144910000	40.912
197	P10314	HLA-A	HLA class I histocompatibility antigen, A-32 alpha chain	2	1	10.9	4.4	33.82	144910000	40.912
198	P05534	HLA-A	HLA class I histocompatibility antigen, A-24 alpha chain	2	1	10.9	4.4	33.82	144910000	40.912
199	P04439	HLA-A	HLA class I histocompatibility antigen, A-3 alpha chain	2	1	10.9	4.4	33.82	144910000	40.912
200	P01892	HLA-A	HLA class I histocompatibility antigen, A-2 alpha chain	2	1	10.9	4.4	33.82	144910000	40.912
201	Q29960	HLA-C	HLA class I histocompatibility antigen, Cw-16 alpha chain	2	1	10.9	4.4	33.82	144910000	40.912
202	P10321	HLA-C	HLA class I histocompatibility antigen, Cw-7 alpha chain	2	1	10.9	4.4	33.82	144910000	40.912
203	Q29865	HLA-C	HLA class I histocompatibility antigen, Cw-18 alpha chain	2	1	10.9	4.4	33.82	144910000	40.912
204	P30510	HLA-C	HLA class I histocompatibility antigen, Cw-14 alpha chain	2	1	10.9	4.4	33.82	144910000	40.912
205	P30504	HLA-C	HLA class I histocompatibility antigen, Cw-4 alpha chain	2	1	10.9	4.4	33.82	144910000	40.912
206	P30499	HLA-C	HLA class I histocompatibility antigen, Cw-1 alpha chain	2	1	10.9	4.4	33.82	144910000	40.912
207	P04222	HLA-C	HLA class I histocompatibility antigen, Cw-3 alpha chain	2	1	10.9	4.4	33.82	144910000	40.912
208	P48448	ALDH3B2	Aldehyde dehydrogenase family 3 member B2	1	1	3.1	3.1	6.323	152940000	42.634
209	P30838	ALDH3A1	Aldehyde dehydrogenase, dimeric NADP-preferring	1	1	3.1	3.1	6.323	152940000	42.634
210	P43353	ALDH3B1	Aldehyde dehydrogenase family 3 member B1	1	1	3.1	3.1	6.323	152940000	42.634
211	P51648	ALDH3A2	Aldehyde dehydrogenase family 3 member A2	1	1	3.1	3.1	6.323	152940000	42.634
212	P31152	MAPK4	Mitogen-activated protein kinase 4	1	1	1.7	1.7	5.9558	1277100000	65.921
213	P31943	HNRNPH1	Heterogeneous nuclear ribonucleoprotein H	4	2	13.4	7.3	113.76	750390000	49.229
214	P55795	HNRNPH2	Heterogeneous nuclear ribonucleoprotein H2	4	2	13.4	7.3	113.76	750390000	49.229
215	P35052	GPC1	Glypican-1 [Cleaved into: Secreted glypican-1]	4	4	9.7	9.7	26.535	535300000	61.68
216	P35221	CTNNA1	Catenin alpha-1	7	5	12.7	9.9	173.04	803330000	100.07
217	P35222	CTNNB1	Catenin beta-1	2	1	3.3	2	39.751	98681000	85.496
218	P35232	PHB	Prohibitin	1	1	4.4	4.4	6.7728	55130000	29.804
219	P35268	RPL22	60S ribosomal protein L22	1	1	10.2	10.2	6.8719	125420000	14.787
220	P35579	MYH9	Myosin-9	1	1	0.6	0.6	6.4661	17446000	226.53
221	P35749	MYH11	Myosin-11	1	1	0.6	0.6	6.4661	17446000	226.53
222	P35613	BSG	Basigin	1	1	4.7	4.7	9.5926	97222000	42.2
223	P36578	RPL4	60S ribosomal protein L4	2	2	7.3	7.3	11.904	242120000	47.697
224	P36957	DLST	Dihydrolipoyllysine-residue succinyltransferase component of 2-oxoglutarate dehydrogenase complex, mitochondrial	1	1	4.4	4.4	6.9114	53280000	48.755
225	P38646	HSPA9	Stress-70 protein, mitochondrial	2	2	3.8	3.8	18.413	236400000	73.68
226	P39019	RPS19	40S ribosomal protein S19	2	2	13.1	13.1	13.157	150980000	16.06
227	P39023	RPL3	60S ribosomal protein L3	1	1	2.2	2.2	6.2068	102860000	46.108
228	P40227	CCT6A	T-complex protein 1 subunit zeta	7	7	21.8	21.8	91.61	658430000	58.024
229	P40926	MDH2	Malate dehydrogenase, mitochondrial	4	4	19.5	19.5	282.07	1160700000	35.503
230	P40939	HADHA	Trifunctional enzyme subunit alpha, mitochondrial	2	2	5.6	5.6	37.489	381680000	82.999
231	P42167	TMPO	Lamina-associated polypeptide 2, isoforms beta/gamma	1	1	2.9	2.9	7.8111	19758000	50.67
232	P42166	TMPO	Lamina-associated polypeptide 2, isoform alpha	1	1	2.9	2.9	7.8111	19758000	50.67
233	Q04828	AKR1C1	Aldo-keto reductase family 1 member C1	2	2	5.6	5.6	11.939	168190000	36.788
234	P52895	AKR1C2	Aldo-keto reductase family 1 member C2	2	2	5.6	5.6	11.939	168190000	36.788
235	P42330	AKR1C3	Aldo-keto reductase family 1 member C3	2	2	5.6	5.6	11.939	168190000	36.788
236	P17516	AKR1C4	Aldo-keto reductase family 1 member C4	2	2	5.6	5.6	11.939	168190000	36.788
237	P42677	RPS27	40S ribosomal protein S27	2	2	22.6	22.6	12.292	119260000	9.461
238	Q71UM5	RPS27L	40S ribosomal protein S27-like	2	2	22.6	22.6	12.292	119260000	9.461
239	P42704	LRPPRC	Leucine-rich PPR motif-containing protein, mitochondrial	2	2	2.2	2.2	11.201	75107000	157.9
240	P42765	ACAA2	3-ketoacyl-CoA thiolase, mitochondrial	1	1	2.5	2.5	8.3515	27613000	41.924
241	P43243	MATR3	Matrin-3	2	2	3.5	3.5	14.449	181350000	94.622
242	P46777	RPL5	60S ribosomal protein L5	1	1	3.4	3.4	7.945	76502000	34.362
243	P46781	RPS9	40S ribosomal protein S9	2	2	9.8	9.8	13.782	299860000	22.591
244	P46782	RPS5	40S ribosomal protein S5	1	1	6.9	6.9	6.2058	68394000	22.876
245	P46940	IQGAP1	Ras GTPase-activating-like protein IQGAP1	1	1	0.7	0.7	6.6947	41863000	189.25
246	P48643	CCT5	T-complex protein 1 subunit epsilon	4	4	11.3	11.3	98.338	878590000	59.67
247	P49368	CCT3	T-complex protein 1 subunit gamma	5	5	14.1	14.1	129.16	2338300000	60.533
248	P49411	TUFM	Elongation factor Tu, mitochondrial	4	4	11.7	11.7	149.99	467680000	49.541
249	P50895	BCAM	Basal cell adhesion molecule	2	2	4.3	4.3	50.185	90359000	67.404
250	P50914	RPL14	60S ribosomal protein L14	1	1	5.1	5.1	8.8358	60810000	23.432
251	P50990	CCT8	T-complex protein 1 subunit theta	5	5	12.4	12.4	206.53	1727400000	59.62
252	P50991	CCT4	T-complex protein 1 subunit delta	2	2	4.3	4.3	77.566	885460000	57.924
253	P51991	HNRNPA3	Heterogeneous nuclear ribonucleoprotein A3	2	2	7.4	7.4	11.123	69297000	39.594
254	P52209	PGD	6-phosphogluconate dehydrogenase, decarboxylating	1	1	1.7	1.7	8.1321	118040000	53.139
255	P52597	HNRNPF	Heterogeneous nuclear ribonucleoprotein F	3	1	10.4	3.9	51.68	96781000	45.671
256	P53396	ACLY	ATP-citrate synthase	5	5	6	6	79.777	572320000	120.84
257	P55072	VCP	Transitional endoplasmic reticulum ATPase	1	1	2.9	2.9	5.8994	157730000	89.321
258	P55084	HADHB	Trifunctional enzyme subunit beta, mitochondrial	4	4	10.3	10.3	63.78	976000000	51.294
259	P55209	NAP1L1	Nucleosome assembly protein 1-like 1	1	1	7.9	7.9	5.9634	33624000	45.374
260	Q15365	PCBP1	Poly(rC)-binding protein 1	1	1	3.1	3.1	16.904	84552000	37.497
261	Q15366	PCBP2	Poly(rC)-binding protein 2	1	1	3.1	3.1	16.904	84552000	37.497
262	P57721	PCBP3	Poly(rC)-binding protein 3	1	1	3.1	3.1	16.904	84552000	37.497
263	P63261	ACTG1	Actin, cytoplasmic 2	8	4	33.1	22.4	149.61	15200000000	41.792
264	P60709	ACTB	Actin, cytoplasmic 1	8	4	33.1	22.4	149.61	15200000000	41.792
265	Q6S8J3	POTEE	POTE ankyrin domain family member E	8	4	33.1	22.4	149.61	15200000000	41.792
266	P0CG38	POTEI	POTE ankyrin domain family member I	8	4	33.1	22.4	149.61	15200000000	41.792
267	A5A3E0	POTEF	POTE ankyrin domain family member F	8	4	33.1	22.4	149.61	15200000000	41.792
268	P60866	RPS20	40S ribosomal protein S20	2	2	26.1	26.1	30.125	155830000	13.373
269	P61247	RPS3A	40S ribosomal protein S3a	1	1	5.3	5.3	10.939	161570000	29.945
270	P61254	RPL26	60S ribosomal protein L26	2	2	13.1	13.1	13.285	270620000	17.258
271	Q9UNX3	RPL26L1	60S ribosomal protein L26-like 1	2	2	13.1	13.1	13.285	270620000	17.258
272	P61313	RPL15	60S ribosomal protein L15	1	1	4.9	4.9	6.7868	87340000	24.146
273	P61769	B2M	Beta-2-microglobulin	2	2	26.9	26.9	16.444	110640000	13.714
274	P61978	HNRNPK	Heterogeneous nuclear ribonucleoprotein K	7	7	18.8	18.8	220.07	790330000	50.976
275	P62081	RPS7	40S ribosomal protein S7	1	1	11.3	11.3	14.313	74628000	22.127
276	P62249	RPS16	40S ribosomal protein S16	2	2	13.7	13.7	12.216	140860000	16.445
277	P62269	RPS18	40S ribosomal protein S18	2	2	13.8	13.8	125.15	254870000	17.718
278	P62277	RPS13	40S ribosomal protein S13	1	1	7.9	7.9	5.9128	167870000	17.222
279	P62314	SNRPD1	Small nuclear ribonucleoprotein Sm D1	1	1	10.9	10.9	10.147	70595000	13.281
280	P62701	RPS4X	40S ribosomal protein S4, X isoform	2	2	7.6	7.6	44.097	337990000	29.597
281	Q8TD47	RPS4Y2	40S ribosomal protein S4, Y isoform 2	2	2	7.6	7.6	44.097	337990000	29.597
282	P22090	RPS4Y1	40S ribosomal protein S4, Y isoform 1	2	2	7.6	7.6	44.097	337990000	29.597
283	P62750	RPL23A	60S ribosomal protein L23a	1	1	7.1	7.1	22.103	199860000	17.695
284	P62753	RPS6	40S ribosomal protein S6	1	1	3.6	3.6	14.775	45116000	28.68
285	P62805	HIST1H4A	Histone H4	5	5	51.5	51.5	59.27	5541600000	11.367
286	P62826	RAN	GTP-binding nuclear protein Ran	1	1	4.2	4.2	15.297	110470000	24.423
287	P62829	RPL23	60S ribosomal protein L23	1	1	14.3	14.3	87.457	597290000	14.865
288	P62851	RPS25	40S ribosomal protein S25	1	1	7.2	7.2	5.9872	91157000	13.742
289	Q5JNZ5	RPS26P11	Putative 40S ribosomal protein S26-like 1	1	1	11.3	11.3	11.26	111410000	13.002
290	P62854	RPS26	40S ribosomal protein S26	1	1	11.3	11.3	11.26	111410000	13.002
291	P62899	RPL31	60S ribosomal protein L31	1	1	7.2	7.2	6.3491	106980000	14.463
292	Q96FJ2	DYNLL2	Dynein light chain 2, cytoplasmic	2	2	25.8	25.8	60.052	274890000	10.35
293	P63167	DYNLL1	Dynein light chain 1, cytoplasmic	2	2	25.8	25.8	60.052	274890000	10.35
294	P63244	RACK1	Receptor of activated protein C kinase 1	4	4	18	18	64.99	521580000	35.076
295	P67870	CSNK2B	Casein kinase II subunit beta	1	1	4.2	4.2	6.007	47134000	24.942
296	P68133	ACTA1	Actin, alpha skeletal muscle	5	1	14.9	4.2	94.954	280940000	42.051
297	P68032	ACTC1	Actin, alpha cardiac muscle 1	5	1	14.9	4.2	94.954	280940000	42.051
298	P63267	ACTG2	Actin, gamma-enteric smooth muscle	5	1	14.9	4.2	94.954	280940000	42.051
299	P62736	ACTA2	Actin, aortic smooth muscle	5	1	14.9	4.2	94.954	280940000	42.051
300	Q5VTE0	EEF1A1P5	Putative elongation factor 1-alpha-like 3	4	4	11.7	11.7	57.193	2310400000	50.184
301	P68104	EEF1A1	Elongation factor 1-alpha 1	4	4	11.7	11.7	57.193	2310400000	50.184
302	Q05639	EEF1A2	Elongation factor 1-alpha 2	4	4	11.7	11.7	57.193	2310400000	50.184
303	P68371	TUBB4B	Tubulin beta-4B chain	8	1	22.7	3.8	321.22	543480000	49.83
304	P04350	TUBB4A	Tubulin beta-4A chain	8	1	22.7	3.8	321.22	543480000	49.83
305	Q9BVA1	TUBB2B	Tubulin beta-2B chain	8	1	22.7	3.8	321.22	543480000	49.83
306	Q13885	TUBB2A	Tubulin beta-2A chain	8	1	22.7	3.8	321.22	543480000	49.83
307	Q13509	TUBB3	Tubulin beta-3 chain	8	1	22.7	3.8	321.22	543480000	49.83
308	P78371	CCT2	T-complex protein 1 subunit beta	6	6	16.3	16.3	89.297	1676300000	57.488
309	P78527	PRKDC	DNA-dependent protein kinase catalytic subunit	2	2	0.7	0.7	15.952	106080000	469.08
310	P98095	FBLN2	Fibulin-2	1	1	0.8	0.8	6.2107	28250000	126.57
311	Q00610	CLTC	Clathrin heavy chain 1	10	10	7.9	7.9	72.946	462830000	191.61
312	Q00839	HNRNPU	Heterogeneous nuclear ribonucleoprotein U	5	5	8.6	8.6	30.504	571130000	90.583
313	Q01082	SPTBN1	Spectrin beta chain, non-erythrocytic 1	3	3	1.6	1.6	31.388	214700000	274.61
314	Q01105	SET	Protein SET	3	3	19.3	19.3	21.159	139870000	33.488
315	P0DME0	SETSIP	Protein SETSIP	3	3	19.3	19.3	21.159	139870000	33.488
316	Q01650	SLC7A5	Large neutral amino acids transporter small subunit 1	2	2	5.5	5.5	11.572	43631000	55.01
317	Q01813	PFKP	ATP-dependent 6-phosphofructokinase, platelet type	4	4	6.9	6.9	26.085	185590000	85.595
318	Q02878	RPL6	60S ribosomal protein L6	1	1	3.8	3.8	23.262	70338000	32.728
319	Q03135	CAV1	Caveolin-1	1	1	11.8	11.8	6.5267	27374000	20.471
320	Q05682	CALD1	Caldesmon	1	1	1	1	20.398	56926000	93.23
321	Q06830	PRDX1	Peroxiredoxin-1	6	6	38.7	38.7	121.78	2553700000	22.11
322	Q07666	KHDRBS1	KH domain-containing, RNA-binding, signal transduction-associated protein 1	1	1	2.3	2.3	8.6489	141850000	48.227
323	Q07955	SRSF1	Serine/arginine-rich splicing factor 1	1	1	4.4	4.4	6.8323	22174000	27.744
324	Q08211	DHX9	ATP-dependent RNA helicase A	4	4	3.9	3.9	25.948	447940000	140.96
325	Q12860	CNTN1	Contactin-1	5	5	9.4	9.4	41.707	428330000	113.32
326	Q12906	ILF3	Interleukin enhancer-binding factor 3	1	1	1	1	6.2411	37588000	95.337
327	Q12913	PTPRJ	Receptor-type tyrosine-protein phosphatase eta	7	7	8.1	8.1	65.811	344080000	145.94
328	Q13283	G3BP1	Ras GTPase-activating protein-binding protein 1	2	2	7.5	7.5	37.805	87013000	52.164
329	Q13501	SQSTM1	Sequestosome-1	4	4	14.1	14.1	239.02	429390000	47.687
330	Q13740	ALCAM	CD166 antigen	5	5	9.3	9.3	44.791	1158300000	65.102
331	Q13813	SPTAN1	Spectrin alpha chain, non-erythrocytic 1	4	4	1.9	1.9	32.058	174700000	284.54
332	Q14103	HNRNPD	Heterogeneous nuclear ribonucleoprotein D0	2	2	6.8	6.8	19.631	501320000	38.434
333	Q14126	DSG2	Desmoglein-2	2	2	3.1	3.1	26.268	272230000	122.29
334	Q14152	EIF3A	Eukaryotic translation initiation factor 3 subunit A	1	1	1.1	1.1	6.0157	98068000	166.57
335	Q14204	DYNC1H1	Cytoplasmic dynein 1 heavy chain 1	1	1	0.5	0.5	5.8675	59277000	532.4
336	Q14974	KPNB1	Importin subunit beta-1	3	3	5.5	5.5	50.65	325080000	97.169
337	Q15029	EFTUD2	116 kDa U5 small nuclear ribonucleoprotein component	2	2	3.8	3.8	12.031	30032000	109.43
338	Q15041	ARL6IP1	ADP-ribosylation factor-like protein 6-interacting protein 1	1	1	4.9	4.9	8.9081	0	23.362
339	Q15043	SLC39A14	Zinc transporter ZIP14	1	1	4.1	4.1	6.3281	72561000	54.212
340	Q15149	PLEC	Plectin	10	10	2.8	2.8	124.86	659360000	531.78
341	Q15717	ELAVL1	ELAV-like protein 1	1	1	3.4	3.4	10.029	37646000	36.091
342	Q16643	DBN1	Drebrin	1	1	3.2	3.2	6.6402	62743000	71.428
343	Q16881	TXNRD1	Thioredoxin reductase 1, cytoplasmic	1	1	1.5	1.5	6.2091	17618000	70.905
344	Q58FF8	HSP90AB2P	Putative heat shock protein HSP 90-beta 2	2	1	6.3	3.9	8.3162	64284000	44.348
345	Q5SRE5	NUP188	Nucleoporin NUP188 homolog	1	1	0.6	0.6	6.9851	476520000	196.04
346	Q6NZI2	CAVIN1	Caveolae-associated protein 1	2	2	7.4	7.4	12.243	302970000	43.476
347	Q6YHK3	CD109	CD109 antigen	12	12	12.7	12.7	323.31	2568200000	161.69
348	Q6ZNA1	ZNF836	Zinc finger protein 836	1	1	1.7	1.7	-2	0	107.72
349	Q7KZF4	SND1	Staphylococcal nuclease domain-containing protein 1	4	4	7.8	7.8	38.826	256390000	102
350	Q86SH2	ZAR1	Zygote arrest protein 1	1	1	1.9	1.9	7.6859	1565200	45.872
351	Q8TC12	RDH11	Retinol dehydrogenase 11	2	2	11.6	11.6	11.882	30211000	35.386
352	Q8TCZ2	CD99L2	CD99 antigen-like protein 2	1	1	5	5	13.646	207170000	27.986
353	Q8WTV0	SCARB1	Scavenger receptor class B member 1	1	1	1.4	1.4	5.8913	73492000	60.877
354	Q92692	NECTIN2	Nectin-2	2	2	5	5	17.302	157650000	57.741
355	Q92823	NRCAM	Neuronal cell adhesion molecule	9	9	10.4	10.4	178.37	2082400000	143.89
356	Q96AG4	LRRC59	Leucine-rich repeat-containing protein 59	5	5	26.1	26.1	32.341	419330000	34.93
357	Q96PD2	DCBLD2	Discoidin, CUB and LCCL domain-containing protein 2	5	5	11.5	11.5	36.022	384630000	85.034
358	Q96PK6	RBM14	RNA-binding protein 14	1	1	2.1	2.1	6.4467	23839000	69.491
359	Q99832	CCT7	T-complex protein 1 subunit eta	6	6	18.4	18.4	62.44	819010000	59.366
360	Q9BQE3	TUBA1C	Tubulin alpha-1C chain	6	1	21.6	3.1	82.678	2046800000	49.895
361	Q9NY65	TUBA8	Tubulin alpha-8 chain	6	1	21.6	3.1	82.678	2046800000	49.895
362	Q6PEY2	TUBA3E	Tubulin alpha-3E chain	6	1	21.6	3.1	82.678	2046800000	49.895
363	Q13748	TUBA3C	Tubulin alpha-3C chain	6	1	21.6	3.1	82.678	2046800000	49.895
364	Q71U36	TUBA1A	Tubulin alpha-1A chain	6	1	21.6	3.1	82.678	2046800000	49.895
365	Q9BVC6	TMEM109	Transmembrane protein 109	1	1	5.3	5.3	10.765	102310000	26.21
366	Q9BZE4	GTPBP4	Nucleolar GTP-binding protein 1	1	1	1.7	1.7	7.3362	19207000	73.964
367	Q9C0I9	LRRC27	Leucine-rich repeat-containing protein 27	1	1	2.5	2.5	6.4495	7690700	60.089
368	Q9HCC0	MCCC2	Methylcrotonoyl-CoA carboxylase beta chain, mitochondrial	1	1	1.6	1.6	28.886	107040000	61.332
369	Q9NPG1	FZD3	Frizzled-3	1	1	2.4	2.4	-2	0	76.262
370	Q9NQ88	TIGAR	Fructose-2,6-bisphosphatase TIGAR	1	1	6.3	6.3	5.8951	36338000	30.062
371	Q9NQC3	RTN4	Reticulon-4	3	3	5.1	5.1	110.22	523970000	129.93
372	Q9NZJ7	MTCH1	Mitochondrial carrier homolog 1	1	1	2.3	2.3	6.1037	10617000	41.544
373	Q9NZM1	MYOF	Myoferlin	8	8	5.1	5.1	119.41	678650000	234.71
374	Q9P2B2	PTGFRN	Prostaglandin F2 receptor negative regulator	3	3	5.1	5.1	24.08	250450000	98.555
375	Q9UHN6	CEMIP2	Cell surface hyaluronidase	3	3	2.2	2.2	19.215	129060000	154.37
376	Q9ULF5	SLC39A10	Zinc transporter ZIP10	1	1	1.7	1.7	6.1596	27361000	94.131
377	Q9UNN8	PROCR	Endothelial protein C receptor	1	1	7.1	7.1	12.273	328600000	26.671
378	Q9UQ80	PA2G4	Proliferation-associated protein 2G4	1	1	2.8	2.8	31.892	45974000	43.786
