## Supplementary material for "Mitochondrial ATP Synthase Trafficking along Microtubules to Cell Surface Depends on KIF5B and DRP1": Table EV3

### Sheet: Table EV3
Table EV3. The list of proteins located on both mitochondria and plasma membrane in A549 lung cancer cells
No.	Accession	Entry name	Gene name	Protein name	Sequence Length	Molecular Mass (Da)
1	O43707	ACTN4_HUMAN	ACTN4	Alpha-actinin-4	911	104,854
2	P21333	FLNA_HUMAN	FLNA	Filamin-A	2647	280,739
3	P35579	MYH9_HUMAN	MYH9	Myosin-9	1960	226,532
4	Q15149	PLEC_HUMAN	PLEC	Plectin	4684	531,791
5	O75369	FLNB_HUMAN	FLNB	Filamin-B	2602	278,164
6	P00352	AL1A1_HUMAN	ALDH1A1	Retinal dehydrogenase 1	501	54,862
7	P08195	4F2_HUMAN	SLC3A2	4F2 cell-surface antigen heavy chain	630	67,994
8	P07355	ANXA2_HUMAN	ANXA2	Annexin A2	339	38,604
9	A6NMY6	AXA2L_HUMAN	ANXA2P2	Putative annexin A2-like protein	339	38,659
10	Q01082	SPTB2_HUMAN	SPTBN1	Spectrin beta chain, non-erythrocytic 1	2364	274,609
11	P10809	CH60_HUMAN	HSPD1	60 kDa heat shock protein, mitochondrial	573	61,055
12	P05783	K1C18_HUMAN	KRT18	Keratin, type I cytoskeletal 18	430	48,058
13	P04075	ALDOA_HUMAN	ALDOA	Fructose-bisphosphate aldolase A	364	39,420
14	Q00610	CLH1_HUMAN	CLTC	Clathrin heavy chain 1	1675	191,615
15	P02545	LMNA_HUMAN	LMNA	Prelamin-A/C	664	74,139
16	P09651	ROA1_HUMAN	HNRNPA1	Heterogeneous nuclear ribonucleoprotein A1	372	38,747
17	Q32P51	RA1L2_HUMAN	HNRNPA1L2	Heterogeneous nuclear ribonucleoprotein A1-like 2	320	34,225
18	P14618	KPYM_HUMAN	PKM	Pyruvate kinase PKM	531	57,937
19	P11413	G6PD_HUMAN	G6PD	Glucose-6-phosphate 1-dehydrogenase	515	59,257
20	P04406	G3P_HUMAN	GAPDH	Glyceraldehyde-3-phosphate dehydrogenase	335	36,053
21	P13639	EF2_HUMAN	EEF2	Elongation factor 2	858	95,338
22	P68371	TBB4B_HUMAN	TUBB4B	Tubulin beta-4B chain	445	49,831
23	P04350	TBB4A_HUMAN	TUBB4A	Tubulin beta-4A chain	444	49,586
24	P11142	HSP7C_HUMAN	HSPA8	Heat shock cognate 71 kDa protein	646	70,898
25	Q13813	SPTN1_HUMAN	SPTAN1	Spectrin alpha chain, non-erythrocytic 1	2472	284,539
26	O60218	AK1BA_HUMAN	AKR1B10	Aldo-keto reductase family 1 member B10	316	36,020
27	P52209	6PGD_HUMAN	PGD	6-phosphogluconate dehydrogenase, decarboxylating	483	53,140
28	P08670	VIME_HUMAN	VIM	Vimentin	466	53,652
29	P29401	TKT_HUMAN	TKT	Transketolase	623	67,878
30	P38646	GRP75_HUMAN	HSPA9	Stress-70 protein, mitochondrial	679	73,680
31	P40939	ECHA_HUMAN	HADHA	Trifunctional enzyme subunit alpha, mitochondrial	763	83,000
32	O60701	UGDH_HUMAN	UGDH	UDP-glucose 6-dehydrogenase	494	55,024
33	P22626	ROA2_HUMAN	HNRNPA2B1	Heterogeneous nuclear ribonucleoproteins A2/B1	353	37,430
34	P42704	LPPRC_HUMAN	LRPPRC	Leucine-rich PPR motif-containing protein, mitochondrial	1394	157,905
35	P08238	HS90B_HUMAN	HSP90AB1	Heat shock protein HSP 90-beta	724	83,264
36	Q9BQE3	TBA1C_HUMAN	TUBA1C	Tubulin alpha-1C chain	449	49,895
37	Q71U36	TBA1A_HUMAN	TUBA1A	Tubulin alpha-1A chain	451	50,136
38	Q6PEY2	TBA3E_HUMAN	TUBA3E	Tubulin alpha-3E chain	450	49,859
39	P0DPH7	TBA3C_HUMAN	TUBA3C	Tubulin alpha-3C chain	450	49,960
40	Q9NY65	TBA8_HUMAN	TUBA8	Tubulin alpha-8 chain	449	50,094
41	P11021	BIP_HUMAN	HSPA5	Endoplasmic reticulum chaperone BiP	654	72,333
42	P05556	ITB1_HUMAN	ITGB1	Integrin beta-1	798	88,415
43	P63261	ACTG_HUMAN	ACTG1	Actin, cytoplasmic 2 (Gamma-actin)	375	41,793
44	P60709	ACTB_HUMAN	ACTB	Actin, cytoplasmic 1 (Beta-actin)	375	41,737
45	Q6S8J3	POTEE_HUMAN	POTEE	POTE ankyrin domain family member E	1075	121,363
46	P0CG38	POTEI_HUMAN	POTEI	POTE ankyrin domain family member I	1075	121,282
47	A5A3E0	POTEF_HUMAN	POTEF	POTE ankyrin domain family member F	1075	121,445
48	P63244	RACK1_HUMAN	RACK1	Receptor of activated protein C kinase 1	317	35,077
49	Q01813	PFKAP_HUMAN	PFKP	ATP-dependent 6-phosphofructokinase, platelet type	784	85,596
50	P08865	RSSA_HUMAN	RPSA	40S ribosomal protein SA	295	32,854
51	P25705	ATPA_HUMAN	ATP5F1A	ATP synthase subunit alpha, mitochondrial	553	59,751
52	P40926	MDHM_HUMAN	MDH2	Malate dehydrogenase, mitochondrial	338	35,503
53	P49411	EFTU_HUMAN	TUFM	Elongation factor Tu, mitochondrial	452	49,542
54	Q06830	PRDX1_HUMAN	PRDX1	Peroxiredoxin-1	199	22,110
55	P27824	CALX_HUMAN	CANX	Calnexin	592	67,568
56	P43243	MATR3_HUMAN	MATR3	Matrin-3	847	94,623
57	P61978	HNRPK_HUMAN	HNRNPK	Heterogeneous nuclear ribonucleoprotein K	463	50,976
58	P42167	LAP2B_HUMAN	TMPO	Lamina-associated polypeptide 2, isoforms beta/gamma	454	50,670
59	P42166	LAP2A_HUMAN	TMPO	Lamina-associated polypeptide 2, isoform alpha	694	75,492
60	P52895	AK1C2_HUMAN	AKR1C2	Aldo-keto reductase family 1 member C2	323	36,735
61	P19338	NUCL_HUMAN	NCL	Nucleolin	710	76,614
62	P06576	ATPB_HUMAN	ATP5F1B	ATP synthase subunit beta, mitochondrial	529	56,560
63	P23246	SFPQ_HUMAN	SFPQ	Splicing factor, proline- and glutamine-rich	707	76,149
64	Q99879	H2B1M_HUMAN	HIST1H2BM	Histone H2B type 1-M	126	13,989
65	Q99877	H2B1N_HUMAN	HIST1H2BN	Histone H2B type 1-N	126	13,922
66	Q93079	H2B1H_HUMAN	HIST1H2BH	Histone H2B type 1-H	126	13,892
67	Q5QNW6	H2B2F_HUMAN	HIST2H2BF	Histone H2B type 2-F	126	13,920
68	Q16778	H2B2E_HUMAN	HIST2H2BE	Histone H2B type 2-E	126	13,920
69	P62807	H2B1C_HUMAN	HIST1H2BC	Histone H2B type 1-C/E/F/G/I	126	13,906
70	P58876	H2B1D_HUMAN	HIST1H2BD	Histone H2B type 1-D	126	13,936
71	P57053	H2BFS_HUMAN	H2BFS	Histone H2B type F-S	126	13,944
72	P33778	H2B1B_HUMAN	HIST1H2BB	Histone H2B type 1-B	126	13,950
73	P23527	H2B1O_HUMAN	HIST1H2BO	Histone H2B type 1-O	126	13,906
74	P06899	H2B1J_HUMAN	HIST1H2BJ	Histone H2B type 1-J	126	13,904
75	O60814	H2B1K_HUMAN	HIST1H2BK	Histone H2B type 1-K	126	13,890
76	Q99880	H2B1L_HUMAN	HIST1H2BL	Histone H2B type 1-L	126	13,952
77	Q8N257	H2B3B_HUMAN	HIST3H2BB	Histone H2B type 3-B	126	13,908
78	Q5VTE0	EF1A3_HUMAN	EEF1A1P5	Putative elongation factor 1-alpha-like 3	462	50,185
79	P68104	EF1A1_HUMAN	EEF1A1	Elongation factor 1-alpha 1	462	50,141
80	Q05639	EF1A2_HUMAN	EEF1A2	Elongation factor 1-alpha 2	463	50,470
81	P78527	PRKDC_HUMAN	PRKDC	DNA-dependent protein kinase catalytic subunit	4128	469,089
82	Q96AG4	LRC59_HUMAN	LRRC59	Leucine-rich repeat-containing protein 59	307	34,930
83	Q08211	DHX9_HUMAN	DHX9	ATP-dependent RNA helicase A	1270	140,958
84	P36578	RL4_HUMAN	RPL4	60S ribosomal protein L4	427	47,697
85	P23528	COF1_HUMAN	CFL1	Cofilin-1	166	18,502
86	P55072	TERA_HUMAN	VCP	Transitional endoplasmic reticulum ATPase	806	89,322
87	P31943	HNRH1_HUMAN	HNRNPH1	Heterogeneous nuclear ribonucleoprotein H	449	49,229
88	P55795	HNRH2_HUMAN	HNRNPH2	Heterogeneous nuclear ribonucleoprotein H2	449	49,264
89	Q01105	SET_HUMAN	SET	Protein SET	290	33,489
90	P0DME0	SETLP_HUMAN	SETSIP	Protein SETSIP	302	34,882
91	P42330	AK1C3_HUMAN	AKR1C3	Aldo-keto reductase family 1 member C3	323	36,853
92	Q16881	TRXR1_HUMAN	TXNRD1	Thioredoxin reductase 1, cytoplasmic	649	70,906
93	P53396	ACLY_HUMAN	ACLY	ATP-citrate synthase	1101	120,839
94	Q00839	HNRPU_HUMAN	HNRNPU	Heterogeneous nuclear ribonucleoprotein U	825	90,584
95	P02786	TFR1_HUMAN	TFRC	Transferrin receptor protein 1 (CD antigen CD71)	760	84,871
96	P35232	PHB_HUMAN	PHB	Prohibitin	272	29,804
97	P05388	RLA0_HUMAN	RPLP0	60S acidic ribosomal protein P0	317	34,274
98	Q8NHW5	RLA0L_HUMAN	RPLP0P6	60S acidic ribosomal protein P0-like	317	34,364
99	P07910	HNRPC_HUMAN	HNRNPC	Heterogeneous nuclear ribonucleoproteins C1/C2	306	33,670
100	P0DMR1	HNRC4_HUMAN	HNRNPCL4	Heterogeneous nuclear ribonucleoprotein C-like 4	293	32,029
101	O60812	HNRC1_HUMAN	HNRNPCL1	Heterogeneous nuclear ribonucleoprotein C-like 1	293	32,142
102	B7ZW38	HNRC3_HUMAN	HNRNPCL3	Heterogeneous nuclear ribonucleoprotein C-like 3	293	32,029
103	B2RXH8	HNRC2_HUMAN	HNRNPCL2	Heterogeneous nuclear ribonucleoprotein C-like 2	293	32,072
104	P06748	NPM_HUMAN	NPM1	Nucleophosmin	294	32,575
105	Q9NZM1	MYOF_HUMAN	MYOF	Myoferlin	2061	234,709
106	P62805	H4_HUMAN	HIST1H4A	Histone H4	103	11,367																								H4/M	H4FM;	HIST1H4J	H4/E	H4FE;	HIST1H4K	H4/D	H4FD;	HIST1H4L	H4/K	H4FK;	HIST2H4A	H4/N	H4F2	H4FN	HIST2H4;	HIST2H4B	H4/O	H4FO;	HIST4H4
107	P26599	PTBP1_HUMAN	PTBP1	Polypyrimidine tract-binding protein 1	531	57,221
108	P12956	XRCC6_HUMAN	XRCC6	X-ray repair cross-complementing protein 6	609	69,843
109	P78371	TCPB_HUMAN	CCT2	T-complex protein 1 subunit beta	535	57,488
110	P12236	ADT3_HUMAN	SLC25A6	ADP/ATP translocase 3	298	32,866
111	Q6NZI2	CAVN1_HUMAN	CAVIN1	Caveolae-associated protein 1	390	43,476
112	P05387	RLA2_HUMAN	RPLP2	60S acidic ribosomal protein P2	115	11,665
113	P23396	RS3_HUMAN	RPS3	40S ribosomal protein S3	243	26,688
114	P07195	LDHB_HUMAN	LDHB	L-lactate dehydrogenase B chain	334	36,638
115	P04792	HSPB1_HUMAN	HSPB1	Heat shock protein beta-1	205	22,783
116	Q12906	ILF3_HUMAN	ILF3	Interleukin enhancer-binding factor 3	894	95,338
117	P51991	ROA3_HUMAN	HNRNPA3	Heterogeneous nuclear ribonucleoprotein A3	378	39,595
118	P62826	RAN_HUMAN	RAN	GTP-binding nuclear protein Ran	216	24,423
119	P17844	DDX5_HUMAN	DDX5	Probable ATP-dependent RNA helicase DDX5	614	69,148
120	P62701	RS4X_HUMAN	RPS4X	40S ribosomal protein S4, X isoform	263	29,598
121	P22090	RS4Y1_HUMAN	RPS4Y1	40S ribosomal protein S4, Y isoform 1	263	29,456
122	Q14204	DYHC1_HUMAN	DYNC1H1	Cytoplasmic dynein 1 heavy chain 1	4646	532,408
123	P05023	AT1A1_HUMAN	ATP1A1	Sodium/potassium-transporting ATPase subunit alpha-1	1023	112,896
124	Q02878	RL6_HUMAN	RPL6	60S ribosomal protein L6	288	32,728
125	P09601	HMOX1_HUMAN	HMOX1	Heme oxygenase 1	288	32,819
126	Q99878	H2A1J_HUMAN	HIST1H2AJ	Histone H2A type 1-J	128	13,936
127	Q96KK5	H2A1H_HUMAN	HIST1H2AH	Histone H2A type 1-H	128	13,906
128	Q9BTM1	H2AJ_HUMAN	H2AFJ	Histone H2A.J	129	14,019
129	Q16777	H2A2C_HUMAN	HIST2H2AC	Histone H2A type 2-C	129	13,988
130	Q93077	H2A1C_HUMAN	HIST1H2AC	Histone H2A type 1-C	130	14,105
131	Q7L7L0	H2A3_HUMAN	HIST3H2A	Histone H2A type 3	130	14,121
132	Q6FI13	H2A2A_HUMAN	HIST2H2AA3	Histone H2A type 2-A	130	14,095
133	P20671	H2A1D_HUMAN	HIST1H2AD	Histone H2A type 1-D	130	14,107
134	P0C0S8	H2A1_HUMAN	HIST1H2AG	Histone H2A type 1	130	14,091
135	P04908	H2A1B_HUMAN	HIST1H2AB	Histone H2A type 1-B/E	130	14,135
136	Q96QV6	H2A1A_HUMAN	HIST1H2AA	Histone H2A type 1-A	131	14,234
137	P16104	H2AX_HUMAN	H2AFX	Histone H2AX	143	15,145
138	P62269	RS18_HUMAN	RPS18	40S ribosomal protein S18	152	17,719
139	P17066	HSP76_HUMAN	HSPA6	Heat shock 70 kDa protein 6	643	71,028
140	P48741	HSP77_HUMAN	HSPA7	Putative heat shock 70 kDa protein 7	367	40,244
141	P29692	EF1D_HUMAN	EEF1D	Elongation factor 1-delta	281	31,122
142	P39019	RS19_HUMAN	RPS19	40S ribosomal protein S19	145	16,060
143	O75947	ATP5H_HUMAN	ATP5PD	ATP synthase subunit d, mitochondrial	161	18,491
144	P67809	YBOX1_HUMAN	YBX1	Nuclease-sensitive element-binding protein 1	324	35,924
145	Q9Y2T7	YBOX2_HUMAN	YBX2	Y-box-binding protein 2	364	38,518
146	P16989	YBOX3_HUMAN	YBX3	Y-box-binding protein 3	372	40,090
147	P30838	AL3A1_HUMAN	ALDH3A1	Aldehyde dehydrogenase, dimeric NADP-preferring	453	50,395
148	P13987	CD59_HUMAN	CD59	CD59 glycoprotein	128	14,177
149	P07437	TBB5_HUMAN	TUBB	Tubulin beta chain	444	49,671
150	Q9BVA1	TBB2B_HUMAN	TUBB2B	Tubulin beta-2B chain	445	49,953
151	Q13885	TBB2A_HUMAN	TUBB2A	Tubulin beta-2A chain	445	49,907
152	P24534	EF1B_HUMAN	EEF1B2	Elongation factor 1-beta	225	24,764
153	P30048	PRDX3_HUMAN	PRDX3	Thioredoxin-dependent peroxide reductase, mitochondrial	256	27,693
154	P25398	RS12_HUMAN	RPS12	40S ribosomal protein S12	132	14,515
155	P46782	RS5_HUMAN	RPS5	40S ribosomal protein S5	204	22,876
156	P62987	RL40_HUMAN	UBA52	Ubiquitin-60S ribosomal protein L40	128	14,728
157	P62979	RS27A_HUMAN	RPS27A	Ubiquitin-40S ribosomal protein S27a	156	17,965
158	P0CG47	UBB_HUMAN	UBB	Polyubiquitin-B	229	25,762
159	P0CG48	UBC_HUMAN	UBC	Polyubiquitin-C	685	77,039
160	P16403	H12_HUMAN	HIST1H1C	Histone H1.2	213	21,365
161	P10412	H14_HUMAN	HIST1H1E	Histone H1.4	219	21,865
162	P16402	H13_HUMAN	HIST1H1D	Histone H1.3	221	22,350
163	P00338	LDHA_HUMAN	LDHA	L-lactate dehydrogenase A chain	332	36,689
164	Q9NQC3	RTN4_HUMAN	RTN4	Reticulon-4	1192	129,931
165	P46940	IQGA1_HUMAN	IQGAP1	Ras GTPase-activating-like protein IQGAP1	1657	189,252
166	P16070	CD44_HUMAN	CD44	CD44 antigen	742	81,538
167	P55084	ECHB_HUMAN	HADHB	Trifunctional enzyme subunit beta, mitochondrial	474	51,294
168	P52597	HNRPF_HUMAN	HNRNPF	Heterogeneous nuclear ribonucleoprotein F	415	45,672
169	P62829	RL23_HUMAN	RPL23	60S ribosomal protein L23	140	14,865
170	P39023	RL3_HUMAN	RPL3	60S ribosomal protein L3	403	46,109
171	P09382	LEG1_HUMAN	LGALS1	Galectin-1	135	14,716
172	P61254	RL26_HUMAN	RPL26	60S ribosomal protein L26	145	17,258
173	Q9UNX3	RL26L_HUMAN	RPL26L1	60S ribosomal protein L26-like 1	145	17,256
174	P06756	ITAV_HUMAN	ITGAV	Integrin alpha-V	1048	116,038
175	O43570	CAH12_HUMAN	CA12	Carbonic anhydrase 12	354	39,451
176	P46777	RL5_HUMAN	RPL5	60S ribosomal protein L5	297	34,363
177	P49368	TCPG_HUMAN	CCT3	T-complex protein 1 subunit gamma	545	60,534
178	Q13283	G3BP1_HUMAN	G3BP1	Ras GTPase-activating protein-binding protein 1	466	52,164
179	P27635	RL10_HUMAN	RPL10	60S ribosomal protein L10	214	24,604
180	Q7KZF4	SND1_HUMAN	SND1	Staphylococcal nuclease domain-containing protein 1	910	101,997
181	Q03135	CAV1_HUMAN	CAV1	Caveolin-1	178	20,472
182	Q14974	IMB1_HUMAN	KPNB1	Importin subunit beta-1	876	97,170
183	P46781	RS9_HUMAN	RPS9	40S ribosomal protein S9	194	22,591
184	P62277	RS13_HUMAN	RPS13	40S ribosomal protein S13	151	17,222
185	P17987	TCPA_HUMAN	TCP1	T-complex protein 1 subunit alpha	556	60,344
186	P10620	MGST1_HUMAN	MGST1	Microsomal glutathione S-transferase 1	155	17,599
187	P55209	NP1L1_HUMAN	NAP1L1	Nucleosome assembly protein 1-like 1	391	45,374
188	P62750	RL23A_HUMAN	RPL23A	60S ribosomal protein L23a	156	17,695
189	P62851	RS25_HUMAN	RPS25	40S ribosomal protein S25	125	13,742
190	P61313	RL15_HUMAN	RPL15	60S ribosomal protein L15	204	24,146
191	Q99832	TCPH_HUMAN	CCT7	T-complex protein 1 subunit eta	543	59,367
192	P62753	RS6_HUMAN	RPS6	40S ribosomal protein S6	249	28,681
193	Q5JNZ5	RS26L_HUMAN	RPS26P11	Putative 40S ribosomal protein S26-like 1	115	13,002
194	P62854	RS26_HUMAN	RPS26	40S ribosomal protein S26	115	13,015
195	P62081	RS7_HUMAN	RPS7	40S ribosomal protein S7	194	22,127
196	P40227	TCPZ_HUMAN	CCT6A	T-complex protein 1 subunit zeta	531	58,024
197	P50990	TCPQ_HUMAN	CCT8	T-complex protein 1 subunit theta	548	59,621
198	P62249	RS16_HUMAN	RPS16	40S ribosomal protein S16	146	16,445
199	P13010	XRCC5_HUMAN	XRCC5	X-ray repair cross-complementing protein 5	732	82,705
200	P35221	CTNA1_HUMAN	CTNNA1	Catenin alpha-1	906	100,071
201	P26232	CTNA2_HUMAN	CTNNA2	Catenin alpha-2	953	105,313
202	P50991	TCPD_HUMAN	CCT4	T-complex protein 1 subunit delta	539	57,924
203	Q96PK6	RBM14_HUMAN	RBM14	RNA-binding protein 14	669	69,492
204	Q01650	LAT1_HUMAN	SLC7A5	Large neutral amino acids transporter small subunit 1	507	55,010
205	P61247	RS3A_HUMAN	RPS3A	40S ribosomal protein S3a	264	29,945
206	P60866	RS20_HUMAN	RPS20	40S ribosomal protein S20	119	13,373
207	Q14103	HNRPD_HUMAN	HNRNPD	Heterogeneous nuclear ribonucleoprotein D0	355	38,434
208	P50895	BCAM_HUMAN	BCAM	Basal cell adhesion molecule	628	67,405
209	Q96FJ2	DYL2_HUMAN	DYNLL2	Dynein light chain 2, cytoplasmic	89	10,350
210	P63167	DYL1_HUMAN	DYNLL1	Dynein light chain 1, cytoplasmic	89	10,366
211	P35268	RL22_HUMAN	RPL22	60S ribosomal protein L22	128	14,787
212	P68133	ACTS_HUMAN	ACTA1	Actin, alpha skeletal muscle	377	42,051
213	P68032	ACTC_HUMAN	ACTC1	Actin, alpha cardiac muscle 1	377	42,019
214	P63267	ACTH_HUMAN	ACTG2	Actin, gamma-enteric smooth muscle	376	41,877
215	P62736	ACTA_HUMAN	ACTA2	Actin, aortic smooth muscle	377	42,009
216	P00846	ATP6_HUMAN	MT-ATP6	ATP synthase subunit a	226	24,817
217	P50914	RL14_HUMAN	RPL14	60S ribosomal protein L14	215	23,432
218	P26006	ITA3_HUMAN	ITGA3	Integrin alpha-3	1051	116,612
219	P00533	EGFR_HUMAN	EGFR	Epidermal growth factor receptor	1210	134,277
220	Q07955	SRSF1_HUMAN	SRSF1	Serine/arginine-rich splicing factor 1	248	27,745
221	Q58FF8	H90B2_HUMAN	HSP90AB2P	Putative heat shock protein HSP 90-beta 2	381	44,349
222	Q8IUE6	H2A2B_HUMAN	HIST2H2AB	Histone H2A type 2-B	130	13,995
223	Q15365	PCBP1_HUMAN	PCBP1	Poly(rC)-binding protein 1	356	37,498
224	P16401	H15_HUMAN	HIST1H1B	Histone H1.5	226	22,580
225	P05141	ADT2_HUMAN	SLC25A5	ADP/ATP translocase 2	298	32,852
226	P12235	ADT1_HUMAN	SLC25A4	ADP/ATP translocase 1	298	33,064
227	P18084	ITB5_HUMAN	ITGB5	Integrin beta-5	799	88,054
228	O14672	ADA10_HUMAN	ADAM10	Disintegrin and metalloproteinase domain-containing protein 10	748	84,142
229	P36957	ODO2_HUMAN	DLST	Dihydrolipoyllysine-residue succinyltransferase component of 2-oxoglutarate dehydrogenase complex, mitochondrial	453	48,755
230	Q05682	CALD1_HUMAN	CALD1	Caldesmon	793	93,231
231	Q9UQ80	PA2G4_HUMAN	PA2G4	Proliferation-associated protein 2G4	394	43,787
232	Q71UI9	H2AV_HUMAN	H2AFV	Histone H2A.V	128	13,509
233	P0C0S5	H2AZ_HUMAN	H2AFZ	Histone H2A.Z	128	13,553
