## Supplementary material for "Mitochondrial ATP Synthase Trafficking along Microtubules to Cell Surface Depends on KIF5B and DRP1": Table EV4

### Sheet: Table EV4
Table EV4. The list of the significantly differential genes in eATP synthasehigh compared to eATP synthaselow-expressing cell
NO.	GeneSymbol	logFC	p-value
		(eATP synthasehigh/eATP synthaselow)
1	MYCNOS	4.62341	0.000216883
2	MYCN	4.55106	0.000683268
3	PLOD2	4.23417	0.00118995
4	SLCO5A1	3.8808	0.000889771
5	SNORD114-3	3.48185	0.047815
6	LIN28B	3.47192	0.0378717
7	RALYL	3.4317	0.00202166
8	CHODL	3.4292	0.00263047
9	GRIA4	3.40776	0.00436277
10	ZMAT4	3.37167	0.0290073
11	RNU5F-1	3.32291	9.44067e-05
12	ENPP2	3.24154	0.000119963
13	FABP6	3.15466	0.000271328
14	P2RX3	3.1222	0.0131824
15	SNORD114-2	3.07572	0.0143749
16	MEG3	2.91514	0.0120354
17	SNORD114-6	2.8781	0.0274653
18	ROBO2	2.83359	0.0137308
19	RNF217	2.83241	0.000502781
20	PTCHD1	2.74546	0.00445338
21	NRSN1	2.72476	0.0112697
22	VSTM2A	2.69782	8.75153e-06
23	LMO3	2.69563	0.0432673
24	ADGRL3	2.67259	0.0497947
25	B3GALT2	2.55579	0.000241059
26	PELI2	2.53808	0.00386379
27	SLC7A14	2.5123	0.0203101
28	ALDH1L2	2.51076	0.0414827
29	ENPP1	2.49405	0.00234274
30	C4orf33	2.46391	0.00334164
31	SNORD113-3	2.44503	0.0110705
32	HOXD10	2.39647	0.00444894
33	PCDHA11	2.39286	0.00334634
34	NRP2	2.35062	0.012285
35	NAALAD2	2.32311	0.0136271
36	LDB2	2.26352	0.0133176
37	C3orf58	2.26169	0.00603741
38	SLC8A1	2.24158	0.00204436
39	DSE	2.21691	0.0397573
40	GPR50	2.21422	0.00722153
41	GPM6B	2.19537	0.0225704
42	SLC18A2	2.18469	0.000205855
43	TSPAN7	2.18023	0.0215509
44	NRP2	2.16374	0.0436069
45	GAP43	2.13	0.010952
46	TMEFF2	2.10252	0.022646
47	FUT9	2.09525	0.0248359
48	LRRTM1	2.08741	0.0119028
49	NRG3	2.04244	0.00625722
50	NMNAT2	2.03545	0.0120821
51	ANO5	2.01866	0.0426188
52	CNKSR2	2.00853	0.0225543
53	NXPH1	1.99019	0.0318429
54	FAT3	1.94383	0.0250217
55	FLRT3	1.92053	0.0138578
56	CPVL	1.89955	0.000648674
57	HSPA4L	1.89709	0.0140857
58	GUCY1A3	1.88543	0.0276119
59	LDHAL6A	1.87896	0.029431
60	SEPT3	1.85759	0.0180039
61	TSPAN13	1.85173	0.00503413
62	FAIM2	1.84888	0.0261543
63	MIR154	1.83513	0.046452
64	NAAA	1.83068	0.00138258
65	PDE2A	1.82684	0.0157321
66	POPDC2	1.82381	0.00140186
67	PDLIM3	1.82328	0.00605157
68	DGKB	1.81001	0.00968391
69	SLC7A14	1.78608	0.0379221
70	C5orf17	1.7812	0.0110158
71	SCN3B	1.76727	0.048889
72	RRP7BP	1.76481	0.00254574
73	BASP1	1.74685	0.00626075
74	CAMKV	1.74571	0.00925813
75	SLC16A10	1.74333	0.0379956
76	DUSP26	1.73676	0.0290438
77	GABRB3	1.73014	0.0489538
78	TBC1D30	1.71352	0.0283268
79	JAM2	1.70657	0.00522843
80	FAIM	1.69933	0.042421
81	MED12L	1.68018	0.0303704
82	LOX	1.68003	0.0292947
83	TEX15	1.67301	0.00821891
84	NEGR1	1.63643	0.00179536
85	ARRB1	1.62532	0.0212902
86	BEND4	1.60389	0.00715023
87	SNORA40	1.59492	0.00485365
88	SHISA3	1.59304	0.0244605
89	GDAP1L1	1.58885	0.0488248
90	MPC1	1.56306	0.00786609
91	SMYD3	1.54096	0.030724
92	ARSG	1.53463	0.000954315
93	DNM3	1.52786	0.0268392
94	SMDT1	1.51835	0.0060309
95	SLITRK1	1.51618	0.0367855
96	SORL1	1.50598	0.0239081
97	SEMA6A	1.49674	0.0128739
98	AMY2B	1.48903	0.00248706
99	DCLK1	1.46875	0.0422211
100	MAPT	1.45847	0.0366548
101	FKBP5	1.45505	0.000518604
102	EBF1	1.45093	0.00425912
103	GUCY1B3	1.43662	0.0339047
104	UCP2	1.43654	0.0238744
105	SNORD5	1.43316	0.000664965
106	MRPL48	1.42595	0.0184763
107	HRH3	1.42025	0.0316433
108	CKS1B	1.39939	0.0120648
109	ZNF788	1.39421	0.0208547
110	SREBF2	1.38445	0.00268414
111	MRE11A	1.38321	0.0172499
112	TRIM9	1.37804	0.00195943
113	KPNA5	1.3755	0.0354224
114	CAMKMT	1.36618	0.0239434
115	ADCY9	1.35345	0.00338794
116	FAM216A	1.33579	0.0053677
117	CTNNA2	1.32975	0.0442541
118	CCR10	1.32955	0.0387793
119	CHORDC1	1.32167	0.00730586
120	PAX5	1.31665	0.00603967
121	AKAP12	1.2953	0.00133744
122	TMEM169	1.28618	0.0407405
123	SCFV	1.27832	0.0188287
124	CBLN1	1.2761	0.0143933
125	SCRT1	1.27274	0.00749133
126	JUN	1.2681	0.00838321
127	LINC01356	1.2664	0.0409852
128	FIGN	1.26626	0.0145007
129	TUBA4A	1.26392	0.0465606
130	GNAO1	1.25902	0.0121155
131	GINS2	1.2579	0.0195718
132	SNORA1	1.2567	0.00783478
133	MIR323B	1.25592	0.0394088
134	SYN2	1.25334	0.00182596
135	STON2	1.24707	0.00952913
136	SNORD6	1.23715	0.00158225
137	PRRT2	1.2332	0.00560644
138	NPY2R	1.22898	0.00968829
139	SLC10A4	1.22894	0.0039194
140	SCML1	1.22893	0.0163541
141	CENPW	1.22432	0.0125516
142	RNF5P1	1.19753	0.00545541
143	AURKB	1.19096	0.0301394
144	NCR3LG1	1.1898	0.0282261
145	SULT4A1	1.18581	0.0477245
146	RAB3C	1.17471	0.00602619
147	PXYLP1	1.17321	0.016255
148	SLC7A5	1.17207	0.010319
149	PAQR8	1.17147	0.0335837
150	STX7	1.16428	0.00574942
151	TXNDC16	1.15136	0.00179457
152	HECTD2	1.14775	0.0168899
153	CENPM	1.14738	0.00342335
154	TBC1D4	1.14654	0.0246551
155	PGM2L1	1.14358	0.0206181
156	POPDC2	1.13085	0.00638784
157	FYN	1.12916	0.044767
158	KIAA0101	1.12895	0.0224896
159	RPS6KA6	1.12513	0.0463213
160	FXYD6-FXYD2	1.12424	0.0294367
161	MIR299	1.11922	0.00622108
162	RIMS2	1.11785	0.0128308
163	SCARA3	1.11524	0.00374787
164	PLD6	1.11084	0.0131602
165	KCNAB2	1.10937	0.0466692
166	FAM72A	1.10914	0.0137225
167	SNORD116-26	1.10761	0.00148664
168	KIAA0101	1.10709	0.00298405
169	CCDC84	1.10473	0.0167041
170	GOLGA8DP	1.1037	0.0364579
171	ASRGL1	1.10146	0.0355858
172	MCC	1.09913	0.0025872
173	SLC6A15	1.09709	0.00469643
174	DCT	1.0969	0.0109998
175	POLR3H	1.09392	0.00564362
176	CTNNAL1	1.09328	0.0064834
177	TMEM126A	1.09284	0.0100226
178	IGHM	1.09199	0.00368101
179	FAM78B	1.09103	0.021056
180	MYEF2	1.08788	0.0379301
181	SKA2	1.08324	0.0057714
182	ZNF300	1.08024	0.0181138
183	CDT1	1.07907	0.0153553
184	CCDC177	1.07829	0.0473964
185	SFXN4	1.06865	0.000667659
186	POP1	1.06038	0.00540607
187	ANKRD46	1.0573	0.0135582
188	PEX3	1.05491	0.0240463
189	GDPD1	1.0506	0.0109772
190	POLE2	1.04809	0.0101691
191	SPSB4	1.046	0.0127502
192	CEP57	1.04103	0.0361262
193	SNORA8	1.03653	0.00248485
194	NARS2	1.0304	0.0295942
195	SCRT1	1.0299	0.0127777
196	NET1	1.02962	0.0177646
197	SNORD1A	1.01772	0.02062
198	DPY19L2P2	1.01736	0.0238818
199	PXMP4	1.01696	0.0458409
200	SNORD49A	1.01437	0.00199136
201	TAF1D	1.00059	0.00311481
202	DOC2A	0.999376	0.0228391
203	CREBZF	0.999269	0.0284593
204	KCNH4	0.998065	0.00709395
205	SNORD116-25	0.996677	0.000813541
206	RBX1	0.993076	0.000913816
207	SNHG1	0.992442	0.0496451
208	CWC15	0.988925	0.0209111
209	ENO2	0.981771	0.029257
210	DSN1	0.977249	0.0213177
211	PKMYT1	0.973828	0.0100064
212	RHOU	0.966811	0.00209152
213	TPD52	0.966471	0.0283782
214	E2F2	0.965992	0.029313
215	CALML4	0.964245	0.0299509
216	CAMK1D	0.957844	0.00334083
217	ENDOD1	0.951655	0.0367943
218	HLA-DRA	0.94492	0.00148131
219	RAB30	0.944508	0.021319
220	CXXC4	0.934689	0.0132114
221	MTFR2	0.927402	0.00961415
222	FJX1	0.925708	0.00842863
223	RGMB	0.924655	0.0266764
224	PARPBP	0.923037	0.00157342
225	TMEM126B	0.923007	0.00305193
226	KLHL3	0.921677	0.0132171
227	DESI1	0.921614	0.0118489
228	POLDIP3	0.921519	0.00431595
229	SYNDIG1	0.92093	0.0114029
230	COQ3	0.918539	0.000594747
231	NDUFA6	0.918489	0.0106692
232	CENPP	0.918265	0.0145592
233	SNORA64	0.917748	0.00924746
234	STARD10	0.915512	0.0287984
235	PCMT1	0.908132	0.00126035
236	NCAPD3	0.90767	0.0460631
237	LOC100133315	0.906743	0.0231888
238	FANCA	0.900471	0.0459115
239	RNVU1-15	0.899972	0.000445056
240	IKZF5	0.898734	0.0328678
241	E2F1	0.89827	0.000848659
242	FAM72A	0.895441	0.00605965
243	SCARNA10	0.894768	0.0131086
244	ACO2	0.892746	0.0208851
245	SPCS2	0.892023	0.0152355
246	NDUFAF2	0.889706	0.0130492
247	NAGA	0.889067	0.00341189
248	FANCM	0.880628	0.0381086
249	C2CD5	0.880535	0.0180973
250	SNORD4A	0.877637	0.0366081
251	FAM72A	0.876216	0.00822048
252	SARS	0.875092	0.0163442
253	AGPAT4	0.867142	0.038135
254	GEMIN2	0.865826	0.0321613
255	PBK	0.863932	0.000453173
256	ARFGAP3	0.860802	0.00134768
257	SIX4	0.858972	0.0380334
258	FAM135A	0.858426	0.00706859
259	DNA2	0.854282	0.0220177
260	UQCRB	0.8542	0.0182401
261	RNASEH2C	0.851016	0.0276051
262	DDIAS	0.849814	0.0235973
263	DCAF4	0.849203	0.0461681
264	SNORA33	0.848505	0.0280785
265	PPP2R3C	0.845834	0.0194673
266	RNY1	0.845824	0.0121294
267	EEF1A2	0.8441	0.0069361
268	FAM229B	0.842144	0.0348376
269	GGH	0.842035	0.000660778
270	CEP295	0.840433	0.00912844
271	LBR	0.836328	0.0175951
272	METAP1D	0.833433	0.018066
273	RAD51AP1	0.831045	0.0317397
274	FGD4	0.823679	0.0143624
275	MCAT	0.823577	0.00194222
276	MRPL15	0.82161	0.00227147
277	POLD3	0.821229	0.0071422
278	C11orf80	0.819497	0.0374151
279	TTLL12	0.819393	0.0102127
280	DLAT	0.819234	0.0492713
281	SRD5A1	0.819073	0.0349846
282	PTDSS1	0.817861	0.00599993
283	ASPHD1	0.817621	0.0193715
284	CENPK	0.814115	0.048288
285	RRP7A	0.812393	0.00335852
286	FBXO16	0.811389	0.0368936
287	CCNE2	0.80782	0.00382
288	HSD17B12	0.806056	0.0398431
289	TMOD2	0.805947	0.00761509
290	UCHL3	0.803959	0.0453119
291	PRDX4	0.801895	0.00650862
292	AMMECR1	0.801232	0.0323856
293	HEBP2	0.79933	0.0159207
294	ARMC6	0.797922	0.0216314
295	UBE2D3	0.797319	0.00230528
296	APBB3	0.795378	0.0257968
297	HMGCS1	0.793796	0.0135291
298	GTPBP1	0.793697	0.00104983
299	PRKCE	0.791954	0.0251825
300	ZNF670-ZNF695	0.791392	0.0395239
301	PFDN4	0.789847	0.0473159
302	MTO1	0.788601	0.0198662
303	FAM218A	0.786534	0.0156895
304	ZNF833P	0.785962	0.00126138
305	GYG1	0.785514	0.026961
306	OR2L8	0.785415	0.00683597
307	RNPC3	0.783732	0.0345869
308	SERAC1	0.781912	0.0406962
309	SPCS2	0.780912	0.019647
310	EIF2B3	0.780351	0.0052092
311	SCFD2	0.779094	0.044149
312	CREB3L4	0.778943	0.0392493
313	NUF2	0.777513	0.00168955
314	TAC3	0.775873	0.0260882
315	CCDC134	0.775656	0.00731036
316	FZD3	0.775636	0.00497876
317	RMDN3	0.775355	0.00725599
318	NDUFA9	0.773125	0.011283
319	ADK	0.772426	0.00330689
320	MRPL22	0.767903	0.00199986
321	ACACA	0.767111	0.0178083
322	HELLS	0.764461	0.00912711
323	FARSB	0.761412	0.00603853
324	TUBB2A	0.761212	0.0298942
325	SLC39A10	0.760984	0.00794549
326	CHKA	0.759701	0.000781808
327	PECR	0.759682	0.000842529
328	GINS1	0.759142	0.00692102
329	LOC101929829	0.757183	0.000688026
330	MGME1	0.756416	0.00114645
331	BCS1L	0.750926	0.00721456
332	UGCG	0.750548	0.0195106
333	MIR17HG	0.749896	0.0306515
334	BCAT1	0.749122	0.0120887
335	SNHG12	0.748213	0.0359427
336	PNP	0.748105	0.0246455
337	LY6G6C	0.747912	0.00603412
338	SNHG1	0.746144	0.0235535
339	MFSD13A	0.745975	0.0273079
340	DDIT3	0.745908	0.0260821
341	DDX39A	0.745672	0.00656014
342	UBE2C	0.74518	0.00858019
343	GK3P	0.744839	0.00901526
344	SCAMP5	0.744643	0.0259437
345	RAD9A	0.744446	0.00136222
346	DEPDC1B	0.743672	0.0108253
347	TUBGCP5	0.743356	0.00177837
348	TMEM31	0.74084	0.0354124
349	MTHFD1	0.739924	0.00689802
350	CDH24	0.737382	0.0321257
351	ASF1A	0.73719	0.00835867
352	LRCH2	0.735455	0.0232148
353	DMXL2	0.735339	0.0177429
354	PTTG1	0.733573	0.00400688
355	CDC6	0.732492	0.00120346
356	GBGT1	0.732003	0.0177253
357	ADCK1	0.7315	0.00573822
358	KIF20A	0.731267	0.00826515
359	COX7B	0.729953	0.00290467
360	NEIL3	0.728836	0.00278274
361	RFC4	0.728745	0.00287764
362	DPH5	0.726015	0.0234343
363	GOT1	0.724975	0.00460752
364	ESCO2	0.724195	0.00356809
365	TRAP1	0.724079	0.00270151
366	NDUFV1	0.723843	0.0300407
367	SUN2	0.722861	0.0167046
368	AARS	0.722718	0.00141945
369	PLCXD1	0.720344	0.0307217
370	C12orf4	0.71963	0.00521515
371	GMNN	0.716205	0.0128992
372	MED17	0.716074	0.0166436
373	HIST2H4A	0.715949	0.025552
374	ARHGEF10	0.715437	0.036564
375	EEF1E1-BLOC1S5	0.714505	0.0215996
376	ST13P4	0.71226	0.00181541
377	WDR77	0.711874	0.00163313
378	GPR89A	0.711041	0.0180933
379	DHFR	0.710605	0.00969721
380	STRBP	0.708232	0.022275
381	CMSS1	0.707996	0.00451739
382	SPC24	0.707686	0.0278684
383	LOC100996747	0.707031	0.0292638
384	ANKH	0.706935	0.00727213
385	GOLGA8DP	0.706589	0.0174403
386	SNORD109B	0.706321	0.0323207
387	SNHG1	0.705769	0.00507772
388	LETM2	0.704887	0.0242699
389	XRCC6	0.703505	0.00286029
390	INTS10	0.703303	0.00823568
391	GAS2L3	0.703077	0.00157223
392	HLTF	0.702546	0.00391123
393	PCDHA8	0.701435	0.0393512
394	CHAF1A	0.701054	0.000911433
395	UVRAG	0.700929	0.0234987
396	PACSIN2	0.700535	0.00643984
397	NCAPG	0.699592	0.00520293
398	MTHFD2	0.699403	0.00847289
399	NCAPH2	0.698336	0.00253134
400	ORC6	0.694399	0.0279898
401	ZBED8	0.694241	0.0402781
402	NDUFS7	0.693778	0.0131728
403	FAM27B	0.693458	0.0193873
404	TUBB3	0.691344	0.0319525
405	ACVR1B	0.690887	0.0470757
406	PTGES3L-AARSD1	0.68581	0.0159629
407	PRPS1	0.68338	0.00414127
408	HSPE1	0.680805	0.00128973
409	MRPL18	0.680435	0.0141822
410	DSCC1	0.679702	0.0394445
411	GPHN	0.678177	0.0368319
412	CDCA3	0.677265	0.0467515
413	DAZ4	0.675806	0.0353616
414	BCL2L13	0.674919	0.0133366
415	SCLT1	0.674818	0.00209231
416	TCEB3CL2	0.674317	0.0217806
417	LOC102724507	0.673911	0.0450847
418	PNN	0.672889	0.00186911
419	CRADD	0.672615	0.0305158
420	SYNGR1	0.670911	0.0213914
421	ADSL	0.670211	0.00325701
422	MCM3	0.670098	0.0173764
423	SGSM3	0.670092	0.0320351
424	PIGS	0.669982	0.0260764
425	ST13P4	0.668821	0.00200762
426	C5orf63	0.668611	0.044946
427	HMGCR	0.667593	0.0146127
428	ATP6V0A1	0.666944	0.0171028
429	DYNLT1	0.666482	0.00596949
430	CYB5R3	0.665961	0.00937379
431	ATP5O	0.663417	0.0149487
432	MCM4	0.661866	0.00275508
433	SLC25A17	0.661116	0.00256232
434	ST13P5	0.658362	0.00492444
435	MVD	0.657568	0.0240881
436	CCDC58	0.657328	0.00823397
437	SNORD4B	0.654764	0.0139761
438	SKA2	0.652865	0.00328242
439	PI4K2B	0.652501	0.0324802
440	HIST3H2BB	0.652382	0.0180801
441	RIMS3	0.652377	0.0405455
442	FASTKD3	0.650373	0.0025647
443	PRC1	0.649749	0.00620025
444	SAR1B	0.649292	0.0453936
445	IGSF10	0.649251	0.0118076
446	SQLE	0.648767	0.00395955
447	PLA2G6	0.648614	0.0150892
448	LIG3	0.64644	0.0143415
449	CEP152	0.644891	0.0105039
450	SLC16A1	0.644571	0.017045
451	PPAT	0.644533	0.0132154
452	HAUS8	0.643716	0.00449243
453	HCN3	0.64006	0.0430111
454	NDUFAF6	0.638998	0.0158018
455	EED	0.638909	0.0174628
456	MTFR1	0.63795	0.0437394
457	MRPS18B	0.635956	0.015728
458	PSMG1	0.635818	0.00308891
459	SLC2A13	0.634625	0.0131886
460	B4GAT1	0.634214	0.015815
461	PRIM1	0.633552	0.0216927
462	DHCR24	0.632335	0.0331946
463	PDE4DIP	0.631265	0.0132224
464	RNF169	0.630002	0.0306743
465	PPIP5K1	0.628929	0.0128178
466	SLC25A19	0.628831	0.0127196
467	GK3P	0.626411	0.0175121
468	SARNP	0.626313	0.0155886
469	NOS1AP	0.62351	0.0155334
470	OXGR1	0.621461	0.0137158
471	PCNA	0.621439	0.0184056
472	TDG	0.621	0.00663594
473	YIF1A	0.619459	0.0312753
474	GARNL3	0.61943	0.0460281
475	ANAPC7	0.619368	0.00335365
476	LYRM7	0.618705	0.00833673
477	C6orf15	0.618008	0.0176784
478	CCT3	0.617947	0.00620859
479	CASK	0.617798	0.0228216
480	UBE2T	0.61628	0.0095226
481	CASC3	0.616022	0.0372587
482	RASL10B	0.61476	0.0268588
483	CGN	0.612896	0.0376802
484	SPRYD4	0.612615	0.0307398
485	SNORD28	0.611716	0.0269682
486	LOC642846	0.611095	0.0366021
487	TIPIN	0.610284	0.007396
488	NANP	0.607629	0.0242864
489	HIST1H2BO	0.607373	0.0292085
490	SNORA13	0.607086	0.0331355
491	SNORD116-29	0.606981	0.0394493
492	USP37	0.606602	0.00721969
493	TMEM242	0.603971	0.0438677
494	DET1	0.603597	0.0308339
495	TIMM44	0.6029	0.0296229
496	CDK5RAP1	0.601547	0.0284616
497	ZNF397	-0.600601	0.0144258
498	HOXD8	-0.602333	0.0117942
499	MYL12A	-0.602494	0.0443632
500	CYB561A3	-0.603017	0.014524
501	GUCD1	-0.603519	0.0293753
502	ATP13A2	-0.604871	0.0248188
503	LYPLA2	-0.605155	0.00482989
504	EPS15	-0.608449	0.0105089
505	LHFPL2	-0.608826	0.042143
506	CTSD	-0.610345	0.048415
507	RBBP9	-0.611647	0.0476332
508	SEMA4B	-0.612269	0.0123193
509	PCOLCE	-0.613945	0.0206663
510	NOTCH3	-0.6142	0.0326513
511	PSEN1	-0.615416	0.0299851
512	SEMA4C	-0.616785	0.0321398
513	RHOQ	-0.617477	0.00409242
514	ZCCHC6	-0.620054	0.00251765
515	PIGM	-0.620057	0.0106491
516	ZNF674	-0.620132	0.00749135
517	ATP8B1	-0.622665	0.00363241
518	TBC1D16	-0.624192	0.0294101
519	ADAT1	-0.625297	0.039941
520	OTUD5	-0.626339	0.00224273
521	TCF7L1	-0.626889	0.0473576
522	BOD1L1	-0.62725	0.016139
523	SETD4	-0.628616	0.00800029
524	PMS2P9	-0.628936	0.0277932
525	SLC38A10	-0.629408	0.0027327
526	RBM41	-0.630175	0.007681
527	HLCS	-0.630573	0.0029035
528	SETX	-0.631499	0.0136836
529	INSRR	-0.632082	0.00688197
530	SCRN2	-0.632183	0.004714
531	VPS13D	-0.633724	0.00701983
532	IQCE	-0.634533	0.0124889
533	TRAF3IP1	-0.635064	0.0191086
534	BCL10	-0.636326	0.0075074
535	TCTN1	-0.636415	0.0272903
536	UBE3B	-0.636882	0.00948806
537	PEA15	-0.638041	0.0246508
538	CCM2	-0.639566	0.00649838
539	PCSK6	-0.639778	0.0350665
540	SEC14L1	-0.639813	0.00165372
541	LAMTOR2	-0.640968	0.0485273
542	NDST3	-0.640973	0.0480958
543	SUPT4H1	-0.641508	0.00674367
544	PCNX3	-0.641523	0.0247575
545	DNAJB14	-0.642704	0.0110516
546	TAF1	-0.642712	0.0163993
547	DUSP22	-0.644122	0.0399838
548	TMEM134	-0.644616	0.0267769
549	HERPUD2	-0.646173	0.0192617
550	DNAH7	-0.646429	0.0249705
551	TMEM179	-0.647079	0.00885927
552	GTF2H2C_2	-0.650161	0.00468389
553	ADD3	-0.651702	0.0439664
554	RUFY1	-0.655655	0.00774449
555	PARG	-0.656113	0.0272037
556	CLIP2	-0.6569	0.018424
557	PPP1R26	-0.65759	0.0404621
558	TIMP2	-0.657834	0.0330508
559	MAP4K2	-0.658195	0.0119866
560	SIN3A	-0.659244	0.0157861
561	OFD1	-0.661917	0.0180926
562	DNAJC10	-0.662032	0.0433143
563	SLC35B4	-0.66325	0.049538
564	TLN1	-0.66432	0.0127992
565	CHMP2B	-0.66456	0.0229077
566	ASB6	-0.664926	0.0387818
567	USP51	-0.67049	0.00195872
568	TRAPPC2	-0.671676	0.0236087
569	CDK5	-0.671958	0.00462475
570	METRNL	-0.672205	0.0158573
571	MEX3C	-0.672288	0.00457256
572	RABL2A	-0.673472	0.0275126
573	ZNF7	-0.674241	0.0446656
574	ZNF836	-0.675815	0.0396263
575	ADPRHL2	-0.676273	0.0189394
576	PIP4K2C	-0.676697	0.0260434
577	VMAC	-0.678307	0.00134868
578	PGPEP1	-0.678675	0.00275996
579	C14orf79	-0.679264	0.0231346
580	KIF13B	-0.679271	0.028185
581	CXXC1	-0.680748	0.00985797
582	SPTY2D1	-0.68151	0.0159349
583	ARRDC1	-0.681739	0.00747115
584	KIAA0319L	-0.682531	0.00648641
585	CETN2	-0.682824	0.0450315
586	ZNF396	-0.684069	0.00436013
587	PRTG	-0.684871	0.0285839
588	C1QTNF3-AMACR	-0.685732	0.0169257
589	FRS2	-0.688379	0.0204452
590	WIPI2	-0.689274	0.00147059
591	SELM	-0.689659	0.0198983
592	TSPAN17	-0.690456	0.0062718
593	CAPN1	-0.690669	0.015355
594	HLA-F	-0.691641	0.0214859
595	SPAG1	-0.693737	0.00467192
596	FLVCR1-AS1	-0.694646	0.0219728
597	ARHGAP12	-0.695114	0.0115206
598	ERMAP	-0.696231	0.0435059
599	SMARCD3	-0.697492	0.006502
600	APPL2	-0.698211	0.0271164
601	SLC45A4	-0.69926	0.0126678
602	ISOC1	-0.70099	0.0107994
603	DOK6	-0.70158	0.00137308
604	PRKAG1	-0.70174	0.00612876
605	RBAK	-0.702448	0.0410926
606	RAB13	-0.704507	0.0147306
607	PPP2R5B	-0.705409	0.00633658
608	ZKSCAN1	-0.706179	0.0376597
609	SNAI1	-0.706433	0.040284
610	KDM4A	-0.707701	0.0302596
611	RASA4B	-0.707933	0.0186937
612	NUTF2	-0.709075	0.012963
613	IFT22	-0.709097	0.022661
614	TESK1	-0.709829	0.0282741
615	TPRG1L	-0.71053	0.0257569
616	ERLEC1	-0.710754	0.0463785
617	SERPINB6	-0.713394	0.0288857
618	C18orf8	-0.713524	0.0348726
619	NYNRIN	-0.714184	0.0361378
620	PURB	-0.714304	0.0227518
621	HLA-H	-0.716651	0.0111232
622	GRAMD1A	-0.718353	0.021051
623	TOR1AIP2	-0.719668	0.00927722
624	VPS4B	-0.719728	0.00222933
625	FGF7P3	-0.720367	0.0352565
626	EHD4	-0.720718	0.0111496
627	TGOLN2	-0.723242	0.00444506
628	NCOA1	-0.724048	0.0247855
629	B4GALT4	-0.72639	0.00246782
630	ASAP3	-0.727751	0.0215691
631	CA5B	-0.728297	0.0141926
632	KREMEN1	-0.729363	0.0457836
633	ATRX	-0.732656	0.00445205
634	INTS1	-0.732905	0.00917528
635	CA5BP1	-0.732921	0.0161149
636	ZNF599	-0.734636	0.0488778
637	DYRK1B	-0.73618	0.0118396
638	SECISBP2L	-0.736949	0.00176127
639	NUDCD3	-0.738858	0.00151179
640	EXOC7	-0.73989	0.00549178
641	BBS12	-0.740718	0.00458497
642	TAF13	-0.741193	0.0474257
643	URB1	-0.743496	0.0118509
644	FBXW4	-0.743673	0.0231475
645	FEZ2	-0.744263	0.029408
646	ITGB1	-0.744468	0.0343393
647	ARFIP2	-0.746233	0.0227728
648	IFI27L2	-0.746692	0.0123981
649	RPL23AP5	-0.74711	0.00205002
650	HERC2P4	-0.748837	0.0425275
651	MIR199A1	-0.75072	0.0333034
652	CSNK1G1	-0.752684	0.000988762
653	PLOD1	-0.753185	0.0251541
654	GOLGA6L6	-0.75562	0.046522
655	BBS5	-0.755635	0.0133714
656	GOLGB1	-0.757146	0.00793913
657	LOC646358	-0.757225	0.00677379
658	DNPEP	-0.758931	0.0325831
659	KANK2	-0.760449	0.0155677
660	SGSH	-0.761405	0.0397778
661	RALA	-0.761541	0.00734531
662	MAN2B2	-0.762032	0.00437632
663	TK2	-0.762859	0.0229284
664	MFAP5	-0.763436	0.00185691
665	BDH2	-0.763565	0.0247381
666	RAB27A	-0.765087	0.00687237
667	ESCO1	-0.76525	0.0247807
668	FAM185A	-0.765283	0.0466059
669	EDEM1	-0.768292	0.026401
670	NBPF25P	-0.768464	0.0186006
671	SLC25A30	-0.769609	0.0135055
672	TOR1B	-0.771583	0.0279402
673	CCDC30	-0.772578	0.00785191
674	ASMTL	-0.775763	0.0172535
675	LOC102723407	-0.775854	0.0126838
676	MIGA1	-0.778435	0.00899007
677	LYPLA2P2	-0.779715	0.00462614
678	FGF7	-0.780134	0.0177799
679	MATN2	-0.78135	0.0029453
680	FLNB	-0.781875	0.00495466
681	CHMP1B	-0.782081	0.0402171
682	GNAI2	-0.783526	0.0074524
683	TNIP2	-0.78377	0.0225677
684	ZDHHC1	-0.784207	0.0284364
685	ZBTB9	-0.784401	0.000990428
686	PIAS2	-0.78825	0.00282284
687	MEIS3	-0.79017	0.0202221
688	ITPRIP	-0.791017	0.0016825
689	PPCS	-0.791457	0.0449901
690	YKT6	-0.791478	0.0108643
691	KIAA1109	-0.791902	0.0120407
692	SS18	-0.793444	0.0268891
693	GSKIP	-0.79401	0.000795065
694	FHOD1	-0.794367	0.0138939
695	LYPLA2	-0.796351	0.0040951
696	SPRY3	-0.796611	0.0010994
697	TECPR2	-0.79744	0.0200526
698	NYNRIN	-0.799809	0.0315315
699	ARMC10	-0.801941	0.00136073
700	PTGFRN	-0.802348	0.0288737
701	TRMT12	-0.802874	0.00970876
702	NEK9	-0.803644	0.0371651
703	AZIN2	-0.803917	0.00391827
704	SPR	-0.804555	0.0365444
705	BAZ2B	-0.805305	0.00933195
706	YPEL2	-0.806974	0.0337797
707	MOB1A	-0.807327	0.0166461
708	TAF1A	-0.808251	0.0440267
709	USF3	-0.808782	0.00629096
710	AREL1	-0.80896	0.00742876
711	TMBIM4	-0.810239	0.0256644
712	LIMK1	-0.811375	0.0074006
713	AK8	-0.81303	0.00746053
714	CAV1	-0.813045	0.0468411
715	ZFX	-0.81308	0.00358071
716	JPX	-0.813447	0.0402473
717	SLC25A1	-0.814171	0.0193894
718	IRF1	-0.815105	0.0396796
719	ZNF12	-0.816197	0.0107351
720	SMAD2	-0.817513	0.00112731
721	STPG1	-0.818551	0.00213324
722	ACVR1	-0.818643	0.0134392
723	HIPK3	-0.819103	0.00343361
724	IGHA1	-0.819175	0.0170769
725	HMG20B	-0.819888	0.00176677
726	KDM5B	-0.819919	0.00204352
727	AAK1	-0.821198	0.0201678
728	AP2S1	-0.82455	0.046328
729	COL6A1	-0.824849	0.0284625
730	ANO10	-0.825149	0.0191531
731	PSME1	-0.825921	0.0159599
732	C7orf25	-0.831391	0.00700232
733	RASGRP1	-0.832822	0.0461353
734	DALRD3	-0.833757	0.00498914
735	CCDC93	-0.834977	0.0218657
736	STK36	-0.836348	0.0198432
737	CCDC191	-0.836631	0.00325935
738	ZNF480	-0.838576	0.0455122
739	TMEM127	-0.839326	0.0108778
740	FAM214B	-0.845078	0.0100409
741	ACPP	-0.845548	0.0293746
742	IMPACT	-0.845776	0.0101715
743	ZNF623	-0.846687	0.00760889
744	ZSWIM8	-0.847941	0.00330716
745	LDLRAP1	-0.848083	0.00809272
746	SMURF2	-0.849697	0.0160785
747	PIAS3	-0.850974	0.0417233
748	ASB9	-0.851865	0.00957716
749	FKBP9	-0.853465	0.00423904
750	LOC100129503	-0.857332	0.00585628
751	SYNJ2BP-COX16	-0.85833	0.000540639
752	LINC01116	-0.861075	0.0163977
753	HSD17B14	-0.86254	0.00533691
754	APH1B	-0.865325	0.0131752
755	RAB43	-0.865436	0.0294771
756	HKR1	-0.86636	0.0262958
757	MTF1	-0.86903	0.00999014
758	HEXIM1	-0.86909	0.0457085
759	NTRK1	-0.870302	0.0180174
760	MBD2	-0.870752	0.00919873
761	C10orf2	-0.871797	0.00185491
762	KIAA0825	-0.873034	0.0112197
763	SKAP2	-0.873447	0.0355332
764	CTNNA1	-0.874436	0.00377154
765	SIPA1L1	-0.874762	0.0267819
766	CFAP44	-0.875998	0.0163107
767	LRP1	-0.876857	0.0342125
768	CRIPAK	-0.878154	0.0312933
769	KATNAL2	-0.880556	0.00607244
770	ZCCHC24	-0.882527	0.00869617
771	ATP1B2	-0.883151	0.0290594
772	SLC8B1	-0.883375	0.0188085
773	SDC3	-0.884299	0.0356848
774	DNAJC16	-0.888055	0.00273251
775	MT1X	-0.889452	0.00130875
776	GSN	-0.892718	0.00874705
777	RRAGC	-0.893958	0.0314209
778	NBPF3	-0.899065	0.0371417
779	LINC01123	-0.899627	0.0463499
780	GALNT1	-0.899816	0.020476
781	ZFYVE1	-0.901066	0.00430626
782	TAX1BP1	-0.902242	0.0108289
783	XYLT2	-0.904172	0.0135902
784	CFAP44	-0.905114	0.0211281
785	ZBTB49	-0.905439	0.00416351
786	APEH	-0.905977	0.0295894
787	SEPN1	-0.906695	0.00601045
788	PLOD3	-0.908995	0.0168626
789	STEAP1	-0.909113	0.00198201
790	NLGN3	-0.911123	0.000298168
791	ABHD5	-0.911458	0.0453259
792	PRKG1	-0.914341	0.00234276
793	LOC102725104	-0.917399	0.013263
794	VPS41	-0.918477	0.00256667
795	LTBP3	-0.918572	0.0171202
796	ADSSL1	-0.927497	0.00117461
797	MT1G	-0.930115	0.00611085
798	NPHP1	-0.930768	0.00178347
799	BLVRB	-0.931125	0.0452304
800	JADE2	-0.932126	0.0476656
801	HYKK	-0.932681	0.000840619
802	ZNF81	-0.933121	0.0246544
803	NPC1	-0.933558	0.0187465
804	SEC14L2	-0.935353	0.00312163
805	ADGRL2	-0.93911	0.0109195
806	NEXN	-0.941335	0.00978723
807	TPST1	-0.942743	0.0314503
808	IGSF8	-0.94413	0.0254667
809	MIB1	-0.944164	0.0369438
810	ZCCHC2	-0.944688	0.00386609
811	TMX3	-0.945116	0.0134263
812	NEK11	-0.945911	0.00226445
813	ZNF112	-0.947299	0.0492547
814	GALM	-0.947655	0.00653088
815	RBM43	-0.947922	0.0376691
816	SMO	-0.948355	0.0278502
817	CXorf38	-0.954238	0.0064489
818	LUZP1	-0.954999	0.00794637
819	LOC84214	-0.959791	0.0219238
820	ABHD4	-0.962315	0.0173709
821	URGCP-MRPS24	-0.963352	0.00815671
822	ARMC10	-0.9651	0.00663316
823	STX4	-0.965193	0.00303415
824	ZNF717	-0.96572	0.0246599
825	TANC1	-0.966433	0.027178
826	PTPN21	-0.96706	0.0284804
827	SHISA4	-0.967166	0.0167866
828	NECAP2	-0.967604	0.000399386
829	DYX1C1-CCPG1	-0.967653	0.00241901
830	EHD3	-0.969954	0.004158
831	PSG4	-0.970396	0.0124257
832	ZNF597	-0.974769	0.0182325
833	SNORD58A	-0.975346	0.00231372
834	RALB	-0.977411	0.00596513
835	EVI5	-0.98083	0.0154625
836	PRKAR1B	-0.987756	0.0184178
837	STX17	-0.987773	0.020897
838	ZNF461	-0.987913	0.0203937
839	MYO1C	-0.99089	0.0243659
840	SLC25A27	-0.996352	0.0151847
841	CYHR1	-0.998912	0.0376775
842	SMPD1	-1.00167	0.0192552
843	FZD2	-1.00273	0.00382683
844	BET1L	-1.00391	0.0299438
845	ANPEP	-1.00675	0.0496624
846	HLA-H	-1.00706	0.047697
847	RAB13	-1.0096	0.00817524
848	ATRX	-1.0139	0.00109271
849	MAPKAPK2	-1.01581	0.0482188
850	CRAT	-1.01633	0.00119063
851	FLJ30064	-1.0192	0.00815254
852	ADAMTS6	-1.02149	0.0254236
853	CPT1C	-1.02812	0.00368943
854	MBD1	-1.02863	0.00192625
855	SCFV	-1.02922	0.0459879
856	ISY1-RAB43	-1.02959	0.00453369
857	FANK1	-1.03012	0.000505115
858	ENG	-1.03185	0.0427962
859	SLC35A2	-1.0376	0.00559333
860	WBP1L	-1.03895	0.0224857
861	MBOAT7	-1.03915	0.0323289
862	MTM1	-1.03999	0.0289331
863	HLA-H	-1.04119	0.0441578
864	MERTK	-1.04521	0.0149089
865	RBCK1	-1.04563	0.00335667
866	EPHB4	-1.04603	0.0235337
867	TGIF1	-1.04921	0.0115653
868	ZNF436	-1.04962	0.00599961
869	TGIF1	-1.05291	0.036372
870	CHRNB1	-1.05326	0.00704277
871	MT2A	-1.05733	0.0404525
872	NR1H2	-1.05746	0.0190054
873	CMTM3	-1.06565	0.000526316
874	NPHP3-ACAD11	-1.06768	0.0190863
875	ZNF175	-1.06893	0.0471472
876	MT1E	-1.07193	0.0177427
877	STARD5	-1.07505	0.0216512
878	PRKCD	-1.07551	0.0153858
879	CCNG2	-1.07817	0.00765316
880	DNAJC28	-1.08159	0.0203927
881	ANTXR1	-1.08593	0.0453752
882	CBLN2	-1.09032	0.0310952
883	AAK1	-1.09318	0.01039
884	MMP14	-1.0945	0.0333999
885	GM2A	-1.09529	0.00356596
886	EPG5	-1.0986	0.0020669
887	ZNF550	-1.10016	0.0411284
888	FAH	-1.10357	0.0312191
889	PAPSS2	-1.10612	0.0120798
890	SMAD2	-1.1092	0.000384346
891	MAP9	-1.11867	0.000961308
892	ELAC1	-1.12131	0.000637828
893	SEMA4G	-1.1227	0.00344933
894	C18orf25	-1.1256	0.0165714
895	LMNTD1	-1.13399	0.017453
896	PKD2	-1.13614	0.019945
897	EPB41L5	-1.13884	0.0229464
898	RARG	-1.14554	0.032493
899	ALDH1A3	-1.14676	0.0160303
900	TSPY10	-1.14694	0.0200097
901	SYT4	-1.14743	0.0152409
902	KDSR	-1.15078	0.00162855
903	ALDH6A1	-1.1538	0.00935775
904	VWA5A	-1.15472	0.0215039
905	DUSP18	-1.15892	0.000906297
906	ZNF600	-1.16023	0.0194509
907	DLGAP1-AS1	-1.16563	0.00976473
908	MYD88	-1.1677	0.000314939
909	PIGN	-1.17079	0.00602873
910	DNER	-1.1744	0.000818087
911	POLI	-1.17623	0.00375645
912	ARHGAP36	-1.17733	0.0473806
913	DHRS1	-1.17766	0.0112965
914	GSTK1	-1.17768	0.0278851
915	PIK3C3	-1.17982	0.0209795
916	LINC01123	-1.1853	0.0229064
917	TWSG1	-1.19289	0.0368269
918	SPATA17	-1.19469	0.022436
919	JAK1	-1.20099	0.00119703
920	CYP2J2	-1.20386	0.0450675
921	CFAP46	-1.21469	0.00834974
922	DHX32	-1.2196	0.00560578
923	ARHGAP1	-1.22202	0.0210611
924	KIAA0825	-1.22448	0.0419834
925	EIF3F	-1.22545	0.0179242
926	QSOX1	-1.22854	0.0348016
927	SLC44A2	-1.23802	0.00890796
928	IQCG	-1.23908	0.00309223
929	C19orf66	-1.24	0.0265453
930	ZNF284	-1.2412	0.0320085
931	PABPC5	-1.25742	0.0297376
932	NBPF25P	-1.26506	0.0226244
933	SNORA38B	-1.26874	0.037706
934	SYDE1	-1.27467	0.00105599
935	GSAP	-1.27669	0.0107627
936	GALNT12	-1.28005	0.00029053
937	SETD9	-1.28523	0.00255088
938	JAK2	-1.28682	0.0157608
939	ALDH6A1	-1.29033	0.00392953
940	FAM47E-STBD1	-1.3028	0.00983289
941	NXT2	-1.30317	0.0423589
942	H6PD	-1.30337	0.0133684
943	TRAM2	-1.30575	0.0151066
944	MRC2	-1.30713	0.000561126
945	FAM47E-STBD1	-1.31106	0.00174962
946	CFAP69	-1.31163	0.000737176
947	NAV2	-1.3136	0.0026374
948	RASSF8	-1.31747	0.00600248
949	TCP11L2	-1.32086	0.0308638
950	PLEKHA2	-1.32166	0.0266182
951	BBOF1	-1.32339	0.00772423
952	TAPBP	-1.32539	0.0124275
953	PDE4B	-1.3257	0.0224247
954	FTSJ3	-1.33256	0.000277165
955	PCDHB17P	-1.33279	0.0277283
956	GXYLT2	-1.33868	0.00439616
957	LOC102724229	-1.34325	0.000344653
958	MYO1E	-1.34349	0.000919155
959	PLEKHH2	-1.34442	0.000545725
960	STAT2	-1.36071	0.0112791
961	MFGE8	-1.36479	0.00589826
962	RIPK1	-1.36761	0.00168824
963	LHFP	-1.36867	0.00384212
964	IRF2	-1.37021	0.0498119
965	EFEMP2	-1.37404	0.0199293
966	SSTR5-AS1	-1.37729	0.00291296
967	NEK6	-1.3805	0.0382469
968	HPS1	-1.38686	4.16234e-05
969	GALNT7	-1.39289	0.0325771
970	PRKD2	-1.3949	0.00545811
971	FBXL13	-1.39589	0.00259353
972	ORAI3	-1.39616	0.00616639
973	C1QTNF6	-1.39926	0.028219
974	XYLT1	-1.40871	0.000278325
975	HSPA2	-1.41649	0.0218576
976	ZNF230	-1.42047	0.01978
977	KCNK1	-1.42255	0.0295689
978	NQO1	-1.42381	0.0439061
979	ADA	-1.42671	0.0121266
980	TBC1D3I	-1.43259	0.029076
981	LRP10	-1.45584	0.0458252
982	MAOB	-1.45942	0.0431154
983	SERPINH1	-1.46212	0.00435516
984	TMEM87B	-1.46499	0.0301228
985	DOCK6	-1.46765	0.00079845
986	PCDHB6	-1.47223	0.0129603
987	RNF213	-1.49241	0.0438838
988	SPRY2	-1.50396	0.0388
989	HLA-J	-1.51406	0.00736166
990	SLC16A13	-1.52237	0.00184216
991	ZMAT1	-1.53732	0.00174903
992	ZDHHC23	-1.53739	0.000395908
993	FUCA1	-1.54022	0.00238187
994	TRPS1	-1.54879	0.0289558
995	TMEM63A	-1.5566	0.0424302
996	KIAA0825	-1.56263	0.016067
997	SAMD15	-1.5704	0.00850138
998	TNFRSF1A	-1.57888	0.0365348
999	ZNF45	-1.58287	0.0152254
1000	ENPEP	-1.58402	6.24149e-05
1001	GRAMD1C	-1.5854	0.00543679
1002	PRKCQ	-1.59023	0.0128804
1003	SYCP2	-1.59865	0.00108173
1004	FREM1	-1.64074	0.000313435
1005	GDF15	-1.64596	0.00918248
1006	RBPMS2	-1.64723	0.00105393
1007	CCDC146	-1.6512	0.00535634
1008	DKK2	-1.65259	0.0398636
1009	VANGL1	-1.65904	0.0097861
1010	PTPRE	-1.70383	0.0469719
1011	ZNF284	-1.70825	0.0480758
1012	ST6GALNAC3	-1.70861	0.0363768
1013	IFITM10	-1.71127	0.0031587
1014	FSTL1	-1.71684	0.00112264
1015	PTPRM	-1.71729	0.0172983
1016	MMP2	-1.72487	0.0145042
1017	TGIF1	-1.73726	0.000286347
1018	UACA	-1.74022	0.00048756
1019	PON2	-1.74948	0.0174068
1020	PTPRJ	-1.77383	0.000313247
1021	AJUBA	-1.77576	0.0102676
1022	DSEL	-1.78146	0.0119147
1023	HLA-C	-1.79363	0.0406956
1024	EFNA4	-1.82257	0.024209
1025	ADAM21P1	-1.82304	0.00204461
1026	C8orf49	-1.83301	0.0392149
1027	SERINC2	-1.83489	0.0277001
1028	LOC100996763	-1.84298	0.0119844
1029	GNG8	-1.85089	0.0010721
1030	ADAMTS9	-1.90498	0.0310744
1031	ZNF214	-1.91882	0.00141925
1032	MEST	-1.93615	0.0351323
1033	CEP112	-1.94151	0.0325389
1034	NME5	-1.9509	0.0103993
1035	SPAG6	-1.95099	0.0314328
1036	TDRD7	-1.96549	0.0150557
1037	BTN3A1	-2.00588	0.0371128
1038	ELF1	-2.00718	0.00187305
1039	SLC35D2	-2.01768	0.0335983
1040	ITGA3	-2.01926	0.0279212
1041	BTN3A3	-2.05232	0.0267029
1042	LOXL2	-2.05459	0.0181624
1043	ADAM21	-2.09396	0.00118933
1044	LRRC6	-2.11936	0.00180754
1045	RAB32	-2.13785	0.000562465
1046	NEDD9	-2.14254	0.0259822
1047	WIPI1	-2.17189	0.00925431
1048	REST	-2.17276	0.00195171
1049	CRIM1	-2.21719	0.0461419
1050	NFIA	-2.23132	0.0468071
1051	XAGE1B	-2.2466	0.00143592
1052	WWTR1	-2.24814	0.0135907
1053	GSAP	-2.30818	0.0209316
1054	CTSO	-2.33266	0.0415893
1055	TGFBI	-2.34347	0.000594911
1056	BTN3A2	-2.35088	0.0139621
1057	IL20RA	-2.38554	0.033194
1058	ANKRD45	-2.3914	0.00139775
1059	NPFFR2	-2.48447	0.00360058
1060	ADAM12	-2.50168	0.0484083
1061	ANKRD1	-2.50964	0.0406293
1062	PCDH18	-2.52877	0.0183656
1063	TEAD2	-2.5485	0.000240891
1064	GAREM1	-2.56715	0.0184535
1065	ACSF2	-2.56802	0.000699082
1066	DTX3L	-2.61095	0.0297816
1067	ANXA4	-2.66411	0.0477288
1068	DDX58	-2.67394	0.0439056
1069	PPIC	-2.68954	0.0305305
1070	PARP9	-2.72857	0.0423821
1071	MFAP4	-2.72977	0.000253685
1072	SP110	-2.7414	0.0196757
1073	C10orf107	-2.78007	0.00201255
1074	HERC6	-2.81109	0.00893204
1075	RCAN3	-2.83483	7.6953e-05
1076	CDKL4	-2.87946	0.00507258
1077	CPA4	-2.88909	0.00230958
1078	PARP14	-2.9384	0.0465705
1079	BAIAP2L1	-2.95332	2.38471e-05
1080	TMEM229A	-2.98213	0.00478007
1081	SHTN1	-2.99323	0.0150599
1082	CYBRD1	-3.02791	0.00612653
1083	NPC2	-3.0533	0.000622396
1084	CCL2	-3.05846	0.036863
1085	IQGAP2	-3.1441	0.014808
1086	HERC5	-3.18455	0.013399
1087	TNC	-3.18922	0.000819521
1088	PCDHB3	-3.21664	0.013302
1089	FOXR2	-3.22043	0.00405695
1090	ARSJ	-3.2264	0.00507295
1091	CRABP2	-3.33314	0.00762546
1092	PDGFRA	-3.33833	0.00294557
1093	MYC	-3.4153	0.000202027
1094	PDE3A	-3.45184	0.00114004
1095	SAMD9	-3.80515	0.026416
1096	TGIF2LY	-4.01846	0.000345602
1097	TFPI2	-4.05934	1.71857e-05
1098	TNFAIP6	-4.06074	0.00241129
1099	GNG11	-4.08752	0.00680494
1100	TGIF2LY	-4.35475	3.94954e-06
1101	DNAJC15	-4.83975	0.00350729
