## Supplementary material for "Mitochondrial ATP Synthase Trafficking along Microtubules to Cell Surface Depends on KIF5B and DRP1": Table EV6

### Sheet: Instruction for Table EV6
Instructions for Table EV6.
Items	Definition
No.	Identifier of this table.
Accession	Unique identifier for proteins in Uniprot/Swiss-Prot database.
Gene name	The name of identified genes this peptide is associated with.
Protein name	The name of identified proteins this peptide is associated with.
Pept.	The total number of identified peptides associated with the given protein
Cov. [%]	Percentage of the sequence that is covered by the identified peptides to given protein
Score	Protein score which is derived from peptide posterior error probabilities.
Intensity	Summed up eXtracted Ion Current (XIC) of all isotopic clusters associated with the identified sequence
Mol. weight	Molecular weight of the given protein, in kDa.
PEP	Posterior Error Probability of the identification. This value essentially operates as a p-value, where smaller is better.

### Sheet: Table EV6
Table EV6. The list of proteins of KIF5B-interactomic profiling in A549 lung cancer cells
No.	Accession	Gene name	Protein name	Pept.	Cov. [%]	Score	Intensity	Mol. weight	PEP
1	A0AVT1	UBA6	Ubiquitin-like modifier-activating enzyme 6	1	1	7.4977	145770	117.97	0.00031789
2	O00159	MYO1C	Unconventional myosin-Ic	16	11.9	80.038	28614000	121.68	4.439e-11
3	O00231	PSMD11	26S proteasome non-ATPase regulatory subunit 11	2	5.5	10.917	334860	47.463	0.031158
4	O00303	EIF3F	Eukaryotic translation initiation factor 3 subunit F	3	9	18.133	709070	37.563	0.0039709
5	O00429	DNM1L	Dynamin-1-like protein	1	1.4	6.6399	91462	81.876	0.0022915
6	O00487	PSMD14	26S proteasome non-ATPase regulatory subunit 14	1	4.2	6.3219	408320	34.577	0.0047656
7	O00541	PES1	Pescadillo homolog	2	3.4	12.194	299890	68.002	0.0038352
8	O14744	PRMT5	Protein arginine N-methyltransferase 5	3	3.5	13.416	1130000	72.683	0.00049808
9	O14827	RASGRF2	Ras-specific guanine nucleotide-releasing factor 2	1	1.5	6.2771	2161200	140.76	0.0052838
10	O14974	PPP1R12A	Protein phosphatase 1 regulatory subunit 12A	25	17.1	225.51	29473000	115.28	1.8307e-43
11	O14979	HNRNPDL	Heterogeneous nuclear ribonucleoprotein D-like	3	5.7	15.815	1608800	46.437	7.0223e-07
12	O15144	ARPC2	Actin-related protein 2/3 complex subunit 2	4	10.7	19.698	1299500	34.333	0.00025426
13	O15371	EIF3D	Eukaryotic translation initiation factor 3 subunit D	1	2.2	6.4026	181100	63.972	0.0039571
14	O15523	DDX3Y	ATP-dependent RNA helicase DDX3Y	6	7	25.075	6186100	73.153	7.9515e-06
15	O43143	DHX15	Pre-mRNA-splicing factor ATP-dependent RNA helicase DHX15	5	3.9	29.002	1679000	90.932	1.1813e-09
16	O43172	PRPF4	U4/U6 small nuclear ribonucleoprotein Prp4	3	4.4	11.043	487250	58.449	0.023791
17	O43175	PHGDH	D-3-phosphoglycerate dehydrogenase	13	16.9	87.14	23538000	56.65	2.9463e-14
18	O43242	PSMD3	26S proteasome non-ATPase regulatory subunit 3	11	18.9	65.895	4163800	60.977	5.1025e-10
19	O60884	DNAJA2	DnaJ homolog subfamily A member 2	3	4.4	11.95	845490	45.745	0.0041011
20	O94973	AP2A2	AP-2 complex subunit alpha-2	2	1	8.1952	1430100	103.96	6.3796e-05
21	O95433	AHSA1	Activator of 90 kDa heat shock protein ATPase homolog 1	1	3	6.6721	295440	38.274	0.0021275
22	P00338	LDHA	L-lactate dehydrogenase A chain	7	23.8	61.756	22867000	36.688	2.5875e-10
23	P00505	GOT2	Aspartate aminotransferase, mitochondrial	1	2.8	17.538	93037	47.517	2.9e-14
24	P00558	PGK1	Phosphoglycerate kinase 1	1	6.2	24.701	1841100	44.614	4.6926e-14
25	P01040	CSTA	Cystatin-A	3	21.4	49.583	9007500	11.006	4.6134e-40
26	P01857	IGHG1	Immunoglobulin heavy constant gamma 1	3	5.8	15.092	842850000	36.105	1.8795e-05
27	P01876	IGHA1	Immunoglobulin heavy constant alpha 1	2	7.1	18.008	1026600	37.654	1.8938e-08
28	P01877	IGHA2	Immunoglobulin heavy constant alpha 2	1	7.4	10.937	169280	36.591	1.1564e-07
29	P02545	LMNA	Prelamin-A/C	5	12	58.255	6053000	74.139	1.1944e-16
30	P04259	KRT6B	Keratin, type II cytoskeletal 6B	1	45.4	8.1956	33264000	60.066	6.3745e-05
31	P04792	HSPB1	Heat shock protein beta-1	3	9.3	12.27	1030500	22.782	0.0050634
32	P05141	SLC25A5	ADP/ATP translocase 2	3	16.1	34.088	19928000	32.852	4.2461e-06
33	P05198	EIF2S1	Eukaryotic translation initiation factor 2 subunit 1	5	9.8	19.762	2087400	36.112	0.0039988
34	P05387	RPLP2	60S acidic ribosomal protein P2	4	21.7	12.799	867890	11.665	0.0029624
35	P05388	RPLP0	60S acidic ribosomal protein P0	6	9.5	27.923	11707000	34.273	1.3123e-07
36	P06493	CDK1	Cyclin-dependent kinase 1	3	7.1	13.127	2690500	34.095	0.003192
37	P06702	S100A9	Protein S100-A9	5	39.5	36.842	39418000	13.242	0.00086463
38	P06748	NPM1	Nucleophosmin	5	10.2	35.076	10581000	32.575	9.0446e-20
39	P07339	CTSD	Cathepsin D	5	11.4	28.065	7236000	44.552	0.0067437
40	P07437	TUBB	Tubulin beta chain	3	16	93.298	13845000	49.67	1.311e-40
41	P07741	APRT	Adenine phosphoribosyltransferase	2	5.6	6.8032	1021300	19.608	0.0015733
42	P07814	EPRS	Bifunctional glutamate/proline--tRNA ligase	3	1.3	11.673	2253200	170.59	0.0087413
43	P07910	HNRNPC	Heterogeneous nuclear ribonucleoproteins C1/C2	12	19.3	69.728	16323000	33.67	4.6002e-11
44	P08238	HSP90AB1	Heat shock protein HSP 90-beta	16	26.9	323.31	168830000	83.263	9.4029e-65
45	P08243	ASNS	Asparagine synthetase [glutamine-hydrolyzing]	1	1.8	6.1708	322340	64.369	0.0067479
46	P08670	VIM	Vimentin	14	25.8	64.168	7322300	53.651	4.0876e-07
47	P08708	RPS17	40S ribosomal protein S17	4	14.1	14.002	2203300	15.55	0.00010563
48	P08865	RPSA	40S ribosomal protein SA	5	13.6	40.058	5717200	32.854	4.4069e-20
49	P09493	TPM1	Tropomyosin alpha-1 chain	10	37.7	199.4	122610000	32.708	5.5305e-16
50	P09651	HNRNPA1	Heterogeneous nuclear ribonucleoprotein A1	9	20.7	162.37	23017000	38.746	8.7154e-113
51	P0DMV9	HSPA1B	Heat shock 70 kDa protein 1B	18	32.1	323.31	619860000	70.051	1.7122e-71
52	P10768	ESD	S-formylglutathione hydrolase	1	4.3	8.6118	481050	31.462	2.4448e-05
53	P11388	TOP2A	DNA topoisomerase 2-alpha	6	3.9	59.075	6494400	174.38	8.4363e-16
54	P11413	G6PD	Glucose-6-phosphate 1-dehydrogenase	4	5.2	18.138	3830500	59.256	0.0055471
55	P11532	DMD	Dystrophin	1	0.3	12.651	132200000	426.74	2.2345e-09
56	P11586	MTHFD1	C-1-tetrahydrofolate synthase, cytoplasmic	13	10.3	85.937	13103000	101.56	6.0789e-20
57	P11940	PABPC1	Polyadenylate-binding protein 1	6	6.3	24.16	6083900	70.67	0.0039988
58	P12004	PCNA	Proliferating cell nuclear antigen	4	10	31.739	1905100	28.768	2.0088e-20
59	P12956	XRCC6	X-ray repair cross-complementing protein 6	14	19.4	120.27	26252000	69.842	5.9565e-27
60	P13010	XRCC5	X-ray repair cross-complementing protein 5	10	11.9	51.492	6179100	82.704	7.8226e-06
61	P13489	RNH1	Ribonuclease inhibitor	2	2.4	6.6982	402770	49.973	0.0020035
62	P14618	PKM	Pyruvate kinase PKM	24	26.9	145.55	86074000	57.936	1.4536e-20
63	P14866	HNRNPL	Heterogeneous nuclear ribonucleoprotein L	4	12.2	28.21	5683100	64.132	5.0531e-05
64	P15880	RPS2	40S ribosomal protein S2	9	20.5	51.634	30185000	31.324	3.5893e-16
65	P17480	UBTF	Nucleolar transcription factor 1	3	3.3	12.767	2573500	89.405	0.00070186
66	P17812	CTPS1	CTP synthase 1	4	5.8	22.584	3286800	66.69	3.7117e-06
67	P17844	DDX5	Probable ATP-dependent RNA helicase DDX5	7	14	58.194	20861000	69.147	4.0547e-05
68	P17987	TCP1	T-complex protein 1 subunit alpha	10	13.7	48.152	6747200	60.343	1.8965e-07
69	P18077	RPL35A	60S ribosomal protein L35a	2	19.1	15.344	1867800	12.538	2.9971e-06
70	P18621	RPL17	60S ribosomal protein L17	4	17.9	16.877	6312900	21.397	0.020141
71	P19474	TRIM21	E3 ubiquitin-protein ligase TRIM21	4	5.1	13.489	2467100	54.169	0.00018869
72	P19623	SRM	Spermidine synthase	1	4.3	6.1274	725660	33.824	0.0074574
73	P20042	EIF2S2	Eukaryotic translation initiation factor 2 subunit 2	4	9	20.898	941850	38.388	7.848e-05
74	P21266	GSTM3	Glutathione S-transferase Mu 3	1	9.3	11.147	1821600	26.559	0.025186
75	P22234	PAICS	Multifunctional protein ADE2	2	2.6	6.2182	464960	47.079	0.0060509
76	P22314	UBA1	Ubiquitin-like modifier-activating enzyme 1	14	10.8	92.937	15998000	117.85	6.252e-16
77	P22735	TGM1	Protein-glutamine gamma-glutamyltransferase K	1	2.4	12.922	697230	89.786	0.0023709
78	P23246	SFPQ	Splicing factor, proline- and glutamine-rich	3	4.8	15.031	4090800	76.149	7.4571e-06
79	P23396	RPS3	40S ribosomal protein S3	17	47.7	131.71	62436000	26.688	8.9888e-64
80	P23526	AHCY	Adenosylhomocysteinase	10	17.8	63.301	11622000	47.716	1.7099e-17
81	P25398	RPS12	40S ribosomal protein S12	1	7.6	6.1948	500670	14.515	0.0063854
82	P25788	PSMA3	Proteasome subunit alpha type-3	2	3.9	7.3167	677280	28.433	0.00048227
83	P26373	RPL13	60S ribosomal protein L13	6	19.4	37.893	3526200	24.261	2.2049e-13
84	P26599	PTBP1	Polypyrimidine tract-binding protein 1	4	5.3	18.036	1369900	57.221	0.003753
85	P26639	TARS	Threonine--tRNA ligase, cytoplasmic	2	3	12.761	408720	83.434	0.0032373
86	P26640	VARS	Valine--tRNA ligase	2	1.9	12.331	374710	140.47	0.0014507
87	P26641	EEF1G	Elongation factor 1-gamma	3	6.9	31.102	2281300	50.118	1.196e-16
88	P27348	YWHAQ	14-3-3 protein theta	1	15.5	8.3397	1725900	27.764	4.5738e-05
89	P27635	RPL10	60S ribosomal protein L10	2	9.8	15.3	1318200	24.604	1.8219e-06
90	P29692	EEF1D	Elongation factor 1-delta	3	8.5	16.964	975680	31.121	3.0152e-08
91	P30050	RPL12	60S ribosomal protein L12	2	5.5	8.988	5018500	17.818	1.0281e-05
92	P30153	PPP2R1A	Serine/threonine-protein phosphatase 2A 65 kDa regulatory subunit A alpha isoform	5	5.3	22.69	1783100	65.308	2.5347e-06
93	P30838	ALDH3A1	Aldehyde dehydrogenase, dimeric NADP-preferring	6	7.3	20.456	1570800	50.394	1.2962e-05
94	P31151	S100A7	Protein S100-A7	2	11.9	13.793	4374600	11.471	6.1656e-05
95	P31689	DNAJA1	DnaJ homolog subfamily A member 1	2	6.5	29.595	1384700	44.868	4.5712e-14
96	P31939	ATIC	Bifunctional purine biosynthesis protein PURH	2	5.6	16.4	512350	64.615	1.0506e-06
97	P32119	PRDX2	Peroxiredoxin-2	3	19.2	19.179	8060500	21.892	0.0023597
98	P33176	KIF5B	Kinesin-1 heavy chain	95	49.2	323.31	2594700000	109.68	1.9526e-190
99	P35268	RPL22	60S ribosomal protein L22	4	18.8	40.318	7641600	14.787	1.0142e-19
100	P35579	MYH9	Myosin-9	146	45	323.31	4503600000	226.53	9.2691e-179
101	P35606	COPB2	Coatomer subunit beta'	3	2.1	11.987	770150	102.49	0.0068456
102	P35637	FUS	RNA-binding protein FUS	3	8.9	32.985	10239000	53.425	9.4392e-17
103	P35754	GLRX	Glutaredoxin-1	2	10.4	6.3883	302710	11.776	0.0040902
104	P35998	PSMC2	26S protease regulatory subunit 7	3	5.3	12.498	576240	48.633	0.0025557
105	P36578	RPL4	60S ribosomal protein L4	9	11	48.726	18635000	47.697	1.1651e-10
106	P38919	EIF4A3	Eukaryotic initiation factor 4A-III	5	12.9	23.183	5130900	46.871	0.0014863
107	P39023	RPL3	60S ribosomal protein L3	4	4.2	16.688	14503000	46.108	5.802e-07
108	P39060	COL18A1	Collagen alpha-1(XVIII) chain	4	1.5	37.804	2439600	178.19	1.5334e-28
109	P40227	CCT6A	T-complex protein 1 subunit zeta	10	10.4	37.714	9210600	58.024	0.0013069
110	P41250	GARS	Glycine--tRNA ligase	2	1.5	7.9215	1175700	83.165	0.00011982
111	P41252	IARS	Isoleucine--tRNA ligase, cytoplasmic	6	2.4	23.374	3610000	144.5	2.2561e-07
112	P42166	TMPO	Lamina-associated polypeptide 2, isoform alpha	18	19.6	115.36	22698000	75.491	1.9464e-36
113	P43243	MATR3	Matrin-3	6	3.9	20.788	5127600	94.622	2.3589e-05
114	P43487	RANBP1	Ran-specific GTPase-activating protein	2	10	11.166	403480	23.31	0.023775
115	P46776	RPL27A	60S ribosomal protein L27a	3	14.2	18.14	13124000	16.561	1.2336e-07
116	P46777	RPL5	60S ribosomal protein L5	5	11.4	19.382	5097700	34.362	5.4981e-05
117	P46778	RPL21	60S ribosomal protein L21	2	9.4	11.615	3166600	18.565	2.4251e-08
118	P46779	RPL28	60S ribosomal protein L28	2	13.1	14.084	3230300	15.747	0.00011696
119	P46781	RPS9	40S ribosomal protein S9	10	33	50.52	30587000	22.591	1.4783e-11
120	P46940	IQGAP1	Ras GTPase-activating-like protein IQGAP1	3	1.4	15.999	994680	189.25	5.8744e-07
121	P47813	EIF1AX	Eukaryotic translation initiation factor 1A, X-chromosomal	2	14.6	12.339	413630	16.46	0.0032218
122	P47914	RPL29	60S ribosomal protein L29	2	9.4	10.73	2854600	17.752	1.8606e-07
123	P47929	LGALS7	Galectin-7	2	8.1	28.06	3095300	15.075	8.7075e-25
124	P48643	CCT5	T-complex protein 1 subunit epsilon	6	5.5	23.644	4036300	59.67	6.0944e-08
125	P49327	FASN	Fatty acid synthase	22	6.3	100.35	18892000	273.42	3.1731e-06
126	P49368	CCT3	T-complex protein 1 subunit gamma	5	11.4	40.744	3000200	60.533	3.5949e-07
127	P49411	TUFM	Elongation factor Tu, mitochondrial	2	4.6	17.59	633430	49.541	2.4304e-08
128	P49588	AARS	Alanine--tRNA ligase, cytoplasmic	1	2.3	11.525	335910	106.81	0.0083592
129	P49756	RBM25	RNA-binding protein 25	2	3.4	11.41	1180500	100.18	0.011894
130	P49915	GMPS	GMP synthase [glutamine-hydrolyzing]	2	1.4	6.739	456160	76.715	0.0018239
131	P50402	EMD	Emerin	3	8.7	12.527	1265300	28.994	0.0019907
132	P50914	RPL14	60S ribosomal protein L14	4	11.2	22.645	10282000	23.432	5.9712e-13
133	P51148	RAB5C	Ras-related protein Rab-5C	2	10.6	14.688	434080	23.482	0.00021123
134	P51665	PSMD7	26S proteasome non-ATPase regulatory subunit 7	5	9.9	29.637	1403600	37.025	4.4191e-13
135	P51991	HNRNPA3	Heterogeneous nuclear ribonucleoprotein A3	8	16.4	88.792	12038000	39.594	1.991e-34
136	P52272	HNRNPM	Heterogeneous nuclear ribonucleoprotein M	12	17.4	70.974	15344000	77.515	2.2923e-12
137	P52292	KPNA2	Importin subunit alpha-1	1	2.5	6.9055	126160	57.861	0.0012432
138	P53004	BLVRA	Biliverdin reductase A	2	4.7	7.0413	751200	33.428	0.00090937
139	P53396	ACLY	ATP-citrate synthase	5	4.1	24.427	2424700	120.84	0.00064991
140	P53621	COPA	Coatomer subunit alpha	2	1.6	11.447	643870	138.34	0.017182
141	P54577	YARS	Tyrosine--tRNA ligase, cytoplasmic	13	19.3	70.128	5527100	59.143	1.6661e-07
142	P55060	CSE1L	Exportin-2	5	3.6	27.196	3476700	110.42	6.494e-08
143	P56192	MARS	Methionine--tRNA ligase, cytoplasmic	2	1.1	9.6231	1361200	101.11	2.3817e-06
144	P56545	CTBP2	C-terminal-binding protein 2	3	4.5	11.272	352120	48.944	0.017784
145	P60174	TPI1	Triosephosphate isomerase	4	13.3	28.82	2239200	30.791	6.1044e-13
146	P60228	EIF3E	Eukaryotic translation initiation factor 3 subunit E	2	6.5	11.903	385850	52.22	0.0063994
147	P60842	EIF4A1	Eukaryotic initiation factor 4A-I	10	23.2	101.07	13288000	46.153	1.4018e-26
148	P60891	PRPS1	Ribose-phosphate pyrophosphokinase 1	1	4.1	6.6237	579730	34.834	0.0023785
149	P60900	PSMA6	Proteasome subunit alpha type-6	4	13	31.007	2381200	27.399	1.6643e-16
150	P61026	RAB10	Ras-related protein Rab-10	1	5.5	6.5025	745200	22.541	0.003144
151	P61081	UBE2M	NEDD8-conjugating enzyme Ubc12	3	9.3	15.304	1302800	20.9	2.6315e-06
152	P61160	ACTR2	Actin-related protein 2	6	10.7	39.774	3773400	44.76	3.432e-19
153	P61163	ACTR1A	Alpha-centractin	2	2.7	6.5813	1754100	42.613	0.0026224
154	P61254	RPL26	60S ribosomal protein L26	11	33.8	44.275	12096000	17.258	1.0947e-06
155	P61313	RPL15	60S ribosomal protein L15	3	16.2	17.929	2678300	24.146	0.003132
156	P61353	RPL27	60S ribosomal protein L27	2	8.1	6.5913	1010900	15.798	0.0025624
157	P61923	COPZ1	Coatomer subunit zeta-1	2	11.9	12.759	468500	20.198	0.00098952
158	P61978	HNRNPK	Heterogeneous nuclear ribonucleoprotein K	15	19.2	60.592	16549000	50.976	3.091e-07
159	P61981	YWHAG	14-3-3 protein gamma	2	12.6	26.174	1235100	28.302	6.7032e-23
160	P62136	PPP1CA	Serine/threonine-protein phosphatase PP1-alpha catalytic subunit	2	10	29.675	1527200	37.512	4.8662e-11
161	P62140	PPP1CB	Serine/threonine-protein phosphatase PP1-beta catalytic subunit	4	10.4	13.52	4861300	37.186	0.00030279
162	P62158	CALM	Calmodulin	2	6	11.892	802480	16.837	1.2815e-08
163	P62191	PRS4	26S protease regulatory subunit 4	2	5.5	11.549	991270	49.184	2.824e-08
164	P62195	PSMC5	26S protease regulatory subunit 8	2	7.1	19.092	3632600	45.626	0.0018391
165	P62241	RPS8	40S ribosomal protein S8	3	11.5	28.695	2122900	24.205	8.6414e-20
166	P62244	RPS15A	40S ribosomal protein S15a	4	20	21.19	7596900	14.839	5.4864e-06
167	P62249	RPS16	40S ribosomal protein S16	6	24	38.339	9552800	16.445	4.8451e-18
168	P62258	YWHAE	14-3-3 protein epsilon	2	15.7	11.585	908480	29.174	0.0077551
169	P62263	RPS14	40S ribosomal protein S14	1	8.6	6.2821	3690600	16.273	0.0052229
170	P62266	RPS23	40S ribosomal protein S23	4	23.8	19.832	5623900	15.807	0.000121
171	P62277	RPS13	40S ribosomal protein S13	6	32.5	36.329	8165000	17.222	1.2592e-06
172	P62280	RPS11	40S ribosomal protein S11	3	7	13.194	5763600	18.431	0.0016679
173	P62333	PSMC6	26S protease regulatory subunit 10B	2	2.8	6.8918	787100	44.172	0.0012828
174	P62491	RAB11A	Ras-related protein Rab-11A	1	5.1	6.3949	181150	24.393	0.0040284
175	P62753	RPS6	40S ribosomal protein S6	7	18.1	28.197	15951000	28.68	3.9528e-05
176	P62805	HIST1H4A	Histone H4	9	45.6	55.932	77812000	11.367	1.0543e-20
177	P62826	RAN	GTP-binding nuclear protein Ran	5	13.4	25.223	6406100	24.423	1.1813e-09
178	P62829	RPL23	60S ribosomal protein L23	1	10.7	6.1053	240530	14.865	0.0078476
179	P62847	RPS24	40S ribosomal protein S24	2	8.3	7.1266	1592100	15.423	0.00074711
180	P62906	RPL10A	60S ribosomal protein L10a	3	9.7	23.105	3624000	24.831	4.8596e-14
181	P62910	RPL32	60S ribosomal protein L32	1	10.4	6.3769	492500	15.86	0.0041981
182	P62913	RPL11	60S ribosomal protein L11	3	12.9	21.934	6451800	20.252	8.7633e-11
183	P62917	RPL8	60S ribosomal protein L8	7	16.7	122.18	28306000	28.024	6.8607e-100
184	P62937	PPIA	Peptidyl-prolyl cis-trans isomerase A	4	17.6	17.039	3020700	18.012	0.011321
185	P62987	UBA52	Ubiquitin-60S ribosomal protein L40	4	14.1	21.533	44161000	14.728	1.3761e-08
186	P63010	AP2B1	AP-2 complex subunit beta	3	2	11.346	2669900	104.55	0.017415
187	P63104	YWHAZ	14-3-3 protein zeta/delta	4	26.1	121.14	6630800	27.745	6.3935e-89
188	P63244	RACK1	Receptor of activated protein C kinase 1	7	13.6	48.394	13026000	35.076	3.9778e-17
189	P63261	ACTG1	Actin, cytoplasmic 2	6	42.9	323.31	3435100000	41.792	3.9467e-80
190	P67775	PPP2CA	Serine/threonine-protein phosphatase 2A catalytic subunit alpha isoform	2	3.6	7.7457	258630	35.594	0.00017958
191	P67809	YBX1	Nuclease-sensitive element-binding protein 1	2	5.9	19.917	1137600	35.924	1.2097e-16
192	P67936	TPM4	Tropomyosin alpha-4 chain	4	29	31.424	2762800	28.521	2.2578e-16
193	P68133	ACTA1	Actin, alpha skeletal muscle	2	30.2	7.475	32096000	42.051	0.00033496
194	P68371	TUBB4B	Tubulin beta-4B chain	2	16	12.051	754770	49.83	7.4461e-32
195	P69905	HBA1	Hemoglobin subunit alpha	1	16.9	17.337	5940900	15.257	9.2052e-08
196	P78371	CCT2	T-complex protein 1 subunit beta	12	18.5	61.312	4532600	57.488	9.7052e-14
197	P78527	PRKDC	DNA-dependent protein kinase catalytic subunit	11	2.2	53.184	6135700	469.08	9.0616e-09
198	P83111	LACTB	Serine beta-lactamase-like protein LACTB, mitochondrial	9	9.3	34.844	8309700	60.693	3.9366e-05
199	P83881	RPL36A	60S ribosomal protein L36a	2	15.1	10.915	2158800	12.441	0.03064
200	P84098	RPL19	60S ribosomal protein L19	4	13.3	13.53	4477000	23.466	0.00037625
201	P84103	SRSF3	Serine/arginine-rich splicing factor 3	3	12.8	22.892	2141000	19.329	3.082e-13
202	Q00839	HNRNPU	Heterogeneous nuclear ribonucleoprotein U	9	6.8	145.31	12187000	90.583	3.4845e-63
203	Q01081	U2AF1	Splicing factor U2AF 35 kDa subunit	2	5.4	10.148	1403300	27.872	7.1157e-07
204	Q01581	HMGCS1	Hydroxymethylglutaryl-CoA synthase, cytoplasmic	2	5	11.085	331440	57.293	0.028034
205	Q01844	EWSR1	RNA-binding protein EWS	2	1.4	6.7538	1738000	68.477	0.0017627
206	Q02543	RPL18A	60S ribosomal protein L18a	3	10.2	13.613	11357000	20.762	0.00049181
207	Q02790	FKBP4	Peptidyl-prolyl cis-trans isomerase FKBP4	6	8.3	23.25	2197200	51.804	0.00028898
208	Q02880	TOP2B	DNA topoisomerase 2-beta	1	2.4	7.8812	235500	183.26	0.00013147
209	Q03135	CAV1	Caveolin-1	2	4.5	6.483	4658500	20.471	0.0032884
210	Q03252	LMNB2	Lamin-B2	2	2.3	7.8331	868280	69.948	0.00014687
211	Q04837	SSBP1	Single-stranded DNA-binding protein, mitochondrial	2	10.1	15.009	961260	17.259	9.7837e-12
212	Q06830	PRDX1	Peroxiredoxin-1	6	33.2	49.365	29627000	22.11	3.602e-11
213	Q07020	RPL18	60S ribosomal protein L18	4	25	55.426	10950000	21.634	6.8127e-25
214	Q07666	KHDRBS1	KH domain-containing, RNA-binding, signal transduction-associated protein 1	2	3.2	10.505	1595000	48.227	3.1242e-07
215	Q07866	KLC1	Kinesin light chain 1	37	47.6	323.31	529980000	65.309	2.5974e-79
216	Q07955	SRSF1	Serine/arginine-rich splicing factor 1	2	8.1	12.391	1304000	27.744	0.0025506
217	Q08188	TGM3	Protein-glutamine gamma-glutamyltransferase E	4	8.8	59.656	14775000	76.631	4.3097e-18
218	Q08211	DHX9	ATP-dependent RNA helicase A	5	3.5	28.195	3319100	140.96	1.3233e-05
219	Q08380	LGALS3BP	Galectin-3-binding protein	4	6.2	24.297	3207200	65.33	4.6418e-10
220	Q08J23	NSUN2	tRNA (cytosine(34)-C(5))-methyltransferase	1	1.4	6.2173	143270	86.47	0.0060637
221	Q09161	NCBP1	Nuclear cap-binding protein subunit 1	6	4.2	22.152	2569400	91.838	0.00010874
222	Q12906	ILF3	Interleukin enhancer-binding factor 3	3	2.9	12.171	1404500	95.337	0.0028772
223	Q13148	TARDBP	TAR DNA-binding protein 43	2	4.3	7.916	830170	44.739	0.00012135
224	Q13200	PSMD2	26S proteasome non-ATPase regulatory subunit 2	5	6.6	37.618	2211400	100.2	2.614e-11
225	Q13347	EIF3I	Eukaryotic translation initiation factor 3 subunit I	2	8	11.498	1280300	36.501	0.0084471
226	Q14103	HNRNPD	Heterogeneous nuclear ribonucleoprotein D0	2	3.9	26.714	4014400	38.434	1.9318e-23
227	Q14204	DYNC1H1	Cytoplasmic dynein 1 heavy chain 1	8	1.4	39.354	3420400	532.4	0.00014962
228	Q14566	MCM6	DNA replication licensing factor MCM6	3	3	11.423	1037700	92.888	0.017184
229	Q14764	MVP	Major vault protein	13	12.3	69.143	13174000	99.326	2.4435e-07
230	Q15058	KIF14	Kinesin-like protein KIF14	2	0.7	8.4259	26806000	186.49	3.7506e-05
231	Q15149	PLEC	Plectin	84	14.2	323.31	91226000	531.78	1.0714e-24
232	Q15154	PCM1	Pericentriolar material 1 protein	5	2.3	23.405	1679400	228.53	0.0010973
233	Q15233	NONO	Non-POU domain-containing octamer-binding protein	6	9.3	33.146	8485500	54.231	5.1545e-06
234	Q15365	PCBP1	Poly(rC)-binding protein 1	2	3.7	7.5926	501520	37.497	0.00025548
235	Q15424	SAFB	Scaffold attachment factor B1	2	1.3	6.6905	612600	102.64	0.0020393
236	Q15431	SYCP1	Synaptonemal complex protein 1	2	1.3	7.0488	35184000	114.19	0.00089368
237	Q15517	CDSN	Corneodesmosin	2	3.4	6.6488	5344300	51.522	0.002245
238	Q15645	TRIP13	Pachytene checkpoint protein 2 homolog	3	6.5	18.519	8920700	48.55	0.001236
239	Q15717	ELAVL1	ELAV-like protein 1	5	10.1	29.03	3096600	36.091	5.8675e-10
240	Q16576	RBBP7	Histone-binding protein RBBP7	2	3.1	6.0959	212440	47.82	0.0080185
241	Q16643	DBN1	Drebrin	4	8.3	17.252	3937500	71.428	0.0073408
242	Q16891	IMMT	MICOS complex subunit MIC60	3	5	20.475	1694700	83.677	0.00014213
243	Q562R1	ACTBL2	Beta-actin-like protein 2	1	16.2	6.7528	10131000	42.003	0.0017667
244	Q58FF6	HSP90AB4P	Putative heat shock protein HSP 90-beta 4	1	6.3	8.0423	219070	58.264	9.072e-05
245	Q5JNZ5	RPS26P11	Putative 40S ribosomal protein S26-like 1	1	7.8	6.5827	4833200	13.002	0.002614
246	Q5T9A4	ATAD3B	ATPase family AAA domain-containing protein 3B	2	2.8	11.241	190480	72.572	0.021183
247	Q5VSP4	LCN1P1	Putative lipocalin 1-like protein 1	2	6.8	6.7905	2992000	17.918	0.00162
248	Q5VTE0	EEF1A1P5	Putative elongation factor 1-alpha-like 3	13	18	82.093	320670000	50.184	2.404e-24
249	Q69YQ0	SPECC1L	Cytospin-A	20	15.2	101.13	16781000	124.6	4.8659e-08
250	Q6NSJ0	KIAA1161	Uncharacterized family 31 glucosidase KIAA1161	1	2.4	6.3699	1121900	81.086	0.0042666
251	Q6NXT2	H3F3C	Histone H3.3C	1	11.9	11.573	21684000	15.214	0.012968
252	Q6NZI2	PTRF	Polymerase I and transcript release factor	6	13.8	29.896	4885800	43.476	0.0028722
253	Q6UWP8	SBSN	Suprabasin	4	17.6	22.095	3231100	60.54	5.5697e-06
254	Q71UI9	H2AFV	Histone H2A.V	2	14.8	12.391	18970000	13.509	0.0038594
255	Q7KZF4	SND1	Staphylococcal nuclease domain-containing protein 1	5	4.7	23.016	2369700	102	0.012871
256	Q7L1Q6	BZW1	Basic leucine zipper and W2 domain-containing protein 1	1	2.6	6.292	109440	48.043	0.0051051
257	Q7L576	CYFIP1	Cytoplasmic FMR1-interacting protein 1	4	1.9	14.837	1320700	145.18	0.00023594
258	Q86VP6	CAND1	Cullin-associated NEDD8-dissociated protein 1	2	2	11.393	541940	136.37	0.015467
259	Q8IUR6	CREBRF	CREB3 regulatory factor	1	1.4	6.1727	40179000	72.148	0.0067185
260	Q8N0Z3	SPICE1	Spindle and centriole-associated protein 1	12	9.9	61.055	9930800	96.263	6.0113e-19
261	Q8NC51	SERBP1	Plasminogen activator inhibitor 1 RNA-binding protein	2	3.9	31.194	234280	44.965	6.4031e-28
262	Q8NCA5	FAM98A	Protein FAM98A	2	2.7	7.82	243420	55.4	0.00015136
263	Q8NHP6	MOSPD2	Motile sperm domain-containing protein 2	3	3.5	12.858	2630100	59.745	0.0010671
264	Q8WUM4	PDCD6IP	Programmed cell death 6-interacting protein	1	1.2	7.5418	311700	96.022	0.00028722
265	Q8WWI1	LMO7	LIM domain only protein 7	15	7.1	71.346	9141100	192.69	6.3446e-07
266	Q8WXH0	SYNE2	Nesprin-2	5	0.8	35.874	21213000	796.43	0.0017153
267	Q92499	DDX1	ATP-dependent RNA helicase DDX1	4	2.8	11.806	1552600	82.431	0.0043126
268	Q92841	DDX17	Probable ATP-dependent RNA helicase DDX17	3	10	27.483	1201100	80.272	4.7841e-06
269	Q92896	GLG1	Golgi apparatus protein 1	3	1.7	15.549	1420100	134.55	1.6735e-05
270	Q92900	UPF1	Regulator of nonsense transcripts 1	2	0.9	6.6076	451490	124.34	0.0024683
271	Q96C19	EFHD2	EF-hand domain-containing protein D2	5	15	36.457	7537700	26.697	4.4158e-17
272	Q96E39	RBMXL1	RNA binding motif protein, X-linked-like-1	2	3.3	9.3353	1190800	42.141	4.6207e-06
273	Q96HS1	PGAM5	Serine/threonine-protein phosphatase PGAM5, mitochondrial	3	7.6	13.257	1495400	32.004	0.00062172
274	Q96IJ6	GMPPA	Mannose-1-phosphate guanyltransferase alpha	1	2.4	6.7635	252280	46.291	0.0017238
275	Q96IZ0	PAWR	PRKC apoptosis WT1 regulator protein	2	3.8	7.4861	1458900	36.567	0.0003265
276	Q99460	PSMD1	26S proteasome non-ATPase regulatory subunit 1	2	1.9	11.258	574500	105.84	0.014068
277	Q99536	VAT1	Synaptic vesicle membrane protein VAT-1 homolog	2	4.1	9.2039	297820	41.92	6.2528e-06
278	Q99615	DNAJC7	DnaJ homolog subfamily C member 7	6	6.5	34.562	2152400	56.44	1.4788e-09
279	Q99623	PHB2	Prohibitin-2	2	3.3	6.6997	220610	33.296	0.0019968
280	Q99832	CCT7	T-complex protein 1 subunit eta	6	7.4	40.937	6119900	59.366	3.8738e-13
281	Q99873	PRMT1	Protein arginine N-methyltransferase 1	2	6.6	11.479	1528700	41.515	0.010582
282	Q99880	HIST1H2BL	Histone H2B type 1-L	2	29.4	32.676	47015000	13.952	4.3334e-07
283	Q9BQA1	WDR77	Methylosome protein 50	1	4.4	11.568	408390	36.724	2.7041e-08
284	Q9BQE3	TUBA1C	Tubulin alpha-1C chain	5	23.4	84.177	79940000	49.895	7.5899e-16
285	Q9BZF1	OSBPL8	Oxysterol-binding protein-related protein 8	24	18.4	180.82	112610000	101.19	1.5257e-34
286	Q9BZF9	UACA	Uveal autoantigen with coiled-coil domains and ankyrin repeats	7	2.9	31.461	4834300	162.5	1.652e-07
287	Q9H0B6	KLC2	Kinesin light chain 2	32	44.5	323.31	392680000	68.934	8.683e-101
288	Q9HAV0	GNB4	Guanine nucleotide-binding protein subunit beta-4	1	2.9	6.2559	309850	37.567	0.0055471
289	Q9NQX4	MYO5C	Unconventional myosin-Vc	2	1.7	15.784	1012000	202.81	8.2767e-07
290	Q9NR45	NANS	Sialic acid synthase	2	3.9	7.5122	417330	40.307	0.00030747
291	Q9NSD9	FARSB	Phenylalanine--tRNA ligase beta subunit	4	4.8	20.536	2433500	66.115	0.00035988
292	Q9NSK0	KLC4	Kinesin light chain 4	25	31.2	323.31	65052000	68.639	6.258e-85
293	Q9NU22	MDN1	Midasin	1	0.4	11.777	40805000	632.81	0.012871
294	Q9NYL9	TMOD3	Tropomodulin-3	12	19.3	59.719	8979900	39.594	1.7958e-13
295	Q9NZI8	IGF2BP1	Insulin-like growth factor 2 mRNA-binding protein 1	8	14	39.895	5856700	63.48	0.00038313
296	Q9P0K7	RAI14	Ankycorbin	41	27.1	323.31	66236000	110.04	1.4347e-51
297	Q9P2J5	LARS	Leucine--tRNA ligase, cytoplasmic	10	6	53.053	5587900	134.46	7.8165e-16
298	Q9UBE0	SAE1	SUMO-activating enzyme subunit 1	2	3.2	6.7087	696920	38.449	0.0019556
299	Q9UBQ7	GRHPR	Glyoxylate reductase/hydroxypyruvate reductase	1	3	6.233	763880	35.668	0.0058478
300	Q9UGI0	ZRANB1	Ubiquitin thioesterase ZRANB1	1	1.7	11.811	4175800	80.966	1.5455e-08
301	Q9UKM9	RALY	RNA-binding protein Raly	3	5.9	11.847	780480	32.463	0.0047327
302	Q9UM54	MYO6	Unconventional myosin-VI	3	1.9	12.43	674850	149.69	0.00095669
303	Q9UQ80	PA2G4	Proliferation-associated protein 2G4	10	18.8	106.75	13842000	43.786	9.1181e-56
304	Q9Y230	RUVBL2	RuvB-like 2	5	9.7	24.875	1632200	51.156	0.00039477
305	Q9Y262	EIF3L	Eukaryotic translation initiation factor 3 subunit L	3	3.4	12.489	692620	66.726	0.00092265
306	Q9Y281	CFL2	Cofilin-2	2	6.6	28.246	3421900	18.736	5.6761e-25
307	Q9Y285	FARSA	Phenylalanine--tRNA ligase alpha subunit	4	4.1	14.33	2161900	57.563	6.1289e-05
308	Q9Y383	LUC7L2	Putative RNA-binding protein Luc7-like 2	2	3.8	15.074	885000	46.513	8.4249e-12
309	Q9Y3A5	SBDS	Ribosome maturation protein SBDS	2	3.6	6.1991	608350	28.763	0.0063221
310	Q9Y3F4	STRAP	Serine-threonine kinase receptor-associated protein	6	14	46.75	3316600	38.438	1.74e-20
311	Q9Y3I0	RTCB	tRNA-splicing ligase RtcB homolog	12	16.8	58.466	5649400	55.21	2.1028e-08
312	Q9Y3U8	RPL36	60S ribosomal protein L36	3	19	18.719	2689100	12.254	7.6323e-10
313	Q9Y490	TLN1	Talin-1	1	0.3	6.3842	616670	269.76	0.0041284
314	Q9Y608	LRRFIP2	Leucine-rich repeat flightless-interacting protein 2	3	3.7	14.107	342710	82.17	2.9306e-05
315	Q9Y6B6	SAR1B	GTP-binding protein SAR1b	2	5.6	6.3214	225400	22.41	0.0047704
316	Q9Y6G9	DYNC1LI1	Cytoplasmic dynein 1 light intermediate chain 1	4	9.2	19.567	949850	56.578	0.0014442
