## Supplementary material for "Mitochondrial ATP Synthase Trafficking along Microtubules to Cell Surface Depends on KIF5B and DRP1": Table EV7

### Sheet: Table EV7
Table EV7. The list of proteins of KIF5B-interactomic profiling in A549 lung cancer cells
Subcellular location	No. of contained proteins	List of contained proteins
Mitochondrian	19	O00429, P00505, P05141, P06493, P22314, P23396, P31689, P49411, P83111, Q02790, Q04837, Q16891, Q5T9A4, Q6NZI2, Q8WXH0, Q92499, Q96HS1, Q99536, Q99623
Plasma membrane	24	O00159, O14827, O94973, P00505, P01857, P01876, P01877, P06702, P08238, P08865, P11532, P30153, P46940, P51148, P62491, P63010, P63244, Q01844, Q03135, Q6NZI2, Q8NHP6, Q8WXH0, Q9UM54, Q9Y490
Nucleus	130	O00159, O00231, O00541, O14744, O14979, O15144, O15523, O43143, O43172, P02545, P04792, P05388, P06493, P06748, P07910, P08238, P08670, P08865, P09651, P11388, P11940, P12004, P12956, P13010, P14618, P14866, P17480, P17844, P19474, P22314, P23246, P23396, P25788, P26599, P29692, P30153, P31689, P35637, P38919, P39023, P42166, P43243, P46777, P46940, P47929, P49756, P50402, P51991, P52272 ,P52292,…
Endoplasmic reticulum	12	O14827, O95433, P31689, P46778, P61026, P61353, P62266, Q07020, Q6NSJ0, Q6NZI2, Q9BZF1, Q9Y6B6
Cytoskeleton	49	O14974, O15144, P04792, P06493, P06702, P06748, P07437, P08670, P09493, P0DMV9, P11532, P17987, P23396, P33176, P35579, P48643, P61026, P61160, P61163, P63261, P67775, P67936, P68133, P68371, Q00839, Q02790, Q07866, Q08211, Q08J23, Q14204, Q15058, Q15149, Q15154, Q562R1, Q69YQ0, Q8N0Z3, Q8WUM4, Q8WXH0, Q99615, Q9BQE3, Q9BZF9, Q9H0B6, Q9NSK0, Q9NYL9, Q9P0K7, Q9Y281, Q9Y3A5, Q9Y490, Q9Y6G9
Golgi apparatus	10	O00429, O14744, P35606, P53621, P61026, P61923, Q03135, Q92896, Q9UM54, Q9Y6B6
Cytoplasmic vesicle	11	O00159, O00429, P10768, P19474, P35606, P53621, P61026, P61923, P62491, Q07866, Q9UM54
Extracellular region	19	P01857, P01876, P01877, P06702, P07339, P08238, P31151, P39060, P41250, P47929, P53621, P62937, P67809, Q08380, Q08J23, Q15517, Q5VSP4, Q6UWP8, Q8WUM4
Others	124	A0AVT1, O00303, O00487, O15371, O43175, O43242, O60884, P00338, P00558, P01040, P04259, P05141, P05198, P05387, P07741, P07814, P08243, P08708, P11413, P11586, P13489, P15880, P17812, P18077, P18621, P19623, P20042, P21266, P22234, P22735, P23526, P25398, P26373, P26639, P26640, P26641, P27348, P27635, P30050, P30838, P31939, P32119, P35268, P35754, P35998, P36578, P40227, P41252, P43487, P46776,…
, , , , , , , , , , , , , , , , , , , , , , , , , , , , , , ,
